# Conserved Genomic Terminals of SARS-CoV-2 as Co-evolving Functional Elements and Potential Therapeutic Targets

**DOI:** 10.1101/2020.07.06.190207

**Authors:** Agnes. P. Chan, Yongwook Choi, Nicholas J. Schork

## Abstract

To identify features in the genome of the SARS-CoV-2 pathogen responsible for the COVID-19 pandemic that may contribute to its viral replication, host pathogenicity, and vulnerabilities, we investigated how and to what extent the SARS-CoV-2 genome sequence differs from other well-characterized human and animal coronavirus genomes. Our analyses suggest the presence of unique sequence signatures in the 3’-untranslated region (UTR) of betacoronavirus lineage B, which phylogenetically encompasses SARS-CoV-2, SARS-CoV, as well as multiple groups of bat and animal coronaviruses. In addition, we identified genome-wide patterns of variation across different SARS-CoV-2 strains that likely reflect the effects of selection. Finally, we provide evidence for a possible host microRNA-mediated interaction between the 3’-UTR and human microRNA hsa-miR-1307-3p based on predicted, yet extensive, complementary base-pairings and similar interactions involving the Influenza A H1N1 virus. This interaction also suggests a possible survival mechanism, whereby a mutation in the SARS-CoV-2 3’-UTR leads to a weakened host immune response. The potential roles of host microRNAs in SARS-CoV-2 replication and infection, and the exploitation of conserved features in the 3’-UTR as therapeutic targets warrant further investigation.
