## Supplementary material for "Conserved Genomic Terminals of SARS-CoV-2 as Co-evolving Functional Elements and Potential Therapeutic Targets": Table S2

### Sheet: (A) nt_pct_id
Average percent identity in the alignments between the nucleotide sequence of each gene in SARS-CoV-2 and each CoV genome.
ID	5UTR	leader protein	nsp2	nsp3	nsp4	3C-like proteinase	nsp6	nsp7	nsp8	nsp9	nsp10	nsp11	RNA-dependent RNA polymerase	helicase	3-to-5 exonuclease	endoRNAse	2-O-ribose methyltransferase	S	ORF3a	E	M	ORF6	ORF7a	ORF7b	ORF8	N	ORF10	3UTR
EU111742.1	0	0	0	0	0	72.4	0	0	0	68.4	68.4	0	64.8	67.2	65.8	0	70.8	0	0	0	0	0	0	0	0	0	0	0
KF793826.1	0	0	0	0	0	73.4	0	0	0	68.4	66.8	0	64.5	68.9	66	0	69.8	0	0	0	0	0	0	0	0	0	0	0
MK359255.1	0	0	0	0	0	68.9	0	0	0	0	0	0	66.9	66	65.3	0	72.7	77.8	0	0	0	0	0	0	0	0	0	93.9
AY646283.1	0	0	0	0	0	70.7	0	0	0	0	0	0	67.3	64.4	64.3	0	69.3	0	0	0	0	0	0	0	0	0	0	93.9
EU095850.1	0	0	0	0	0	67.8	0	0	0	0	0	0	65.8	62.8	64.6	0	70.9	0	0	0	0	0	0	0	0	0	0	93.9
AY641576.1	0	0	0	0	0	75.2	0	0	0	0	0	0	65.8	63.8	64.1	0	70.4	0	0	0	0	0	0	0	0	0	0	0
AY692454.1	0	0	0	0	0	69.8	0	0	0	0	0	0	66.1	63	64.4	0	64.1	0	0	0	0	0	0	0	0	0	0	93.9
M95169.1	0	0	0	0	0	69.8	0	0	0	0	0	0	66.1	63	64.2	0	64.1	0	0	0	0	0	0	0	0	0	0	93.9
JQ065048.1	0	0	0	0	0	0	0	0	79.2	0	0	0	68.5	66	0	0	79.1	0	0	0	0	0	0	0	0	0	0	0
JQ065047.1	0	0	0	0	0	74.1	0	0	0	0	0	0	67.9	68.3	68.1	0	0	0	0	0	0	0	0	0	0	0	0	0
JQ065049.1	0	0	0	0	0	0	0	0	75	0	0	0	66.5	67.4	72.5	0	0	0	0	0	0	0	0	0	0	0	0	97.1
JQ065044.1	0	0	0	0	0	76.5	0	0	0	0	0	0	69.5	67	74.8	0	0	0	0	0	0	0	0	0	0	0	0	93
FJ376621.1	0	0	0	0	0	0	0	0	73.6	0	0	0	69	68.2	0	0	0	0	0	0	0	0	0	0	0	0	0	97
NC_011547.1	0	0	0	0	0	75.2	0	0	80	0	0	0	66.9	70.5	85.1	0	0	0	0	0	0	0	0	0	0	0	0	97
FJ376622.1	0	0	0	0	0	0	0	0	0	0	0	0	65.9	64.2	72.1	0	0	0	0	0	0	0	0	0	0	0	0	96.9
JQ065046.1	0	0	0	0	0	0	0	0	0	0	0	0	67.7	63.8	0	0	0	0	0	0	0	0	0	0	0	0	0	97
JQ065045.1	0	0	0	0	0	0	0	0	0	0	0	0	68.4	64.8	70.8	0	0	0	0	0	0	0	0	0	0	0	0	97
JQ065042.2	0	0	0	0	0	73.2	0	0	0	0	0	0	69	64.8	72.6	0	0	0	0	0	0	0	0	0	0	0	0	97
NC_039208.1	0	0	0	0	0	74.4	0	0	0	0	0	0	68.6	64.1	72.1	0	0	0	0	0	0	0	0	0	0	0	0	97
KY967717.1	0	0	0	0	0	0	0	0	68.7	0	67.5	0	65	67.3	65.9	75.3	65.9	0	0	0	0	0	0	0	0	0	0	0
KX964649.1	0	0	0	0	0	69.7	0	0	0	0	0	0	67.1	64.2	70.4	66.2	64.7	0	0	0	0	0	0	0	0	0	0	0
KF294380.2	0	0	0	0	0	0	0	0	0	0	0	0	67.5	64.6	72.3	0	65.1	0	0	0	0	0	0	0	0	0	0	0
KM347965.1	0	0	0	0	0	0	0	0	0	0	0	0	66	65.3	69.6	84.2	64.3	0	0	0	0	0	0	0	0	0	0	0
HM245925.1	0	0	0	0	0	0	0	0	0	0	0	0	67.5	63.9	64.8	0	64.7	0	0	0	0	0	0	0	0	0	0	0
AY994055.1	0	0	0	0	0	0	0	0	0	0	0	0	65.1	63.4	66.3	86.8	64.1	0	0	0	0	0	0	0	0	0	0	0
GQ477367.1	0	0	0	0	0	0	0	0	0	0	64.3	0	66.9	63.6	64.8	86.8	63.8	0	0	0	0	0	0	0	0	0	0	0
KR061459.1	0	0	0	0	0	0	0	0	0	0	0	0	65.5	64.1	65.3	0	64.1	0	0	0	0	0	0	0	0	0	0	0
DQ811787.1	0	0	0	0	0	0	0	0	0	0	64.9	0	65.9	64	68	84.2	63.6	0	0	0	0	0	0	0	0	0	0	0
KX499468.1	0	0	0	0	0	0	0	0	0	0	0	0	65.7	64	65.1	86.8	63.6	0	0	0	0	0	0	0	0	0	0	0
NC_038861.1	0	0	0	0	0	0	0	0	0	0	0	0	65.6	63.9	65.1	86.8	63.6	0	0	0	0	0	0	0	0	0	0	0
DQ443743.1	0	0	0	0	0	0	0	0	0	0	0	0	65.7	64	65.3	86.8	63.6	0	0	0	0	0	0	0	0	0	0	0
KJ473808.1	0	0	0	80.4	0	70.7	0	0	0	0	67.5	0	65.6	64	63.7	77.8	66.8	0	0	0	0	0	0	0	0	0	0	0
MG557844.1	0	0	0	80.4	0	70.1	0	0	66.1	0	67.4	0	65	63	63.9	77.8	66.1	73.2	0	0	0	0	0	0	0	0	0	0
MF167434.1	0	0	0	80.4	0	70.1	0	0	66.1	0	67.4	0	65	63	63.9	77.8	66.1	73.2	0	0	0	0	0	0	0	0	0	0
MF370205.1	0	0	0	80.4	0	70.1	0	0	66.1	0	67.4	0	65	63	63.7	77.8	65.9	73.2	0	0	0	0	0	0	0	0	0	0
MG742313.1	0	0	0	80.4	0	70.1	0	0	66.1	0	67.4	0	64.9	62.9	63.7	77.8	65.9	73.2	0	0	0	0	0	0	0	0	0	0
EF203064.1	0	0	0	80.4	0	71	0	0	67.4	0	72.5	0	65.4	63.7	64.2	77.8	66.6	0	0	0	0	0	0	0	0	0	0	0
EF203065.1	0	0	0	80.4	0	71	0	0	65.4	0	72.5	0	65.3	63.5	64.2	77.8	66.6	74.4	0	0	0	0	0	0	0	0	0	0
EF203067.1	0	0	0	80.4	0	71	0	0	65.4	0	72.5	0	65.2	63.5	64.1	77.8	66.6	74.4	0	0	0	0	0	0	0	0	0	0
EF203066.1	0	0	0	80.4	0	71	0	0	65.4	0	72.5	0	65.2	63.5	64.1	77.8	66.4	74.4	0	0	0	0	0	0	0	0	0	0
AF304460.1	0	0	0	0	0	0	0	0	0	77	0	0	67.2	64.9	64	0	65.9	0	0	0	0	0	0	0	0	0	0	0
KT368907.1	0	0	0	78.8	0	73.2	0	0	0	79.7	0	0	67.9	65.7	63.8	0	64.7	0	0	0	0	0	0	0	0	0	0	0
KY073744.1	0	0	0	73.4	0	70.4	0	0	64.4	0	0	0	64.7	64.7	65.1	66.4	66.2	0	0	0	0	0	0	0	0	87.9	0	0
AY567487.2	0	0	0	71.8	0	0	0	0	68.9	75.4	0	0	65.9	64.5	68.6	86.1	66.7	0	0	0	0	0	0	0	0	0	0	0
KJ473806.1	0	0	0	69.3	0	0	0	0	0	0	0	0	64.8	64.1	67.6	0	65.9	0	0	0	0	0	0	0	0	0	0	0
KF430219.1	0	0	0	71.5	0	69.7	0	0	70.9	75.7	0	0	65.2	65.4	63.1	72.4	64.6	0	0	0	0	0	0	0	0	0	0	0
DQ648858.1	0	0	0	0	0	73.1	0	0	73.2	0	0	0	67	63.7	68.8	0	66.4	0	0	0	0	0	0	0	0	0	0	0
KU664503.1	0	0	0	0	0	0	0	0	68.9	0	70.1	0	67.2	66.4	73.5	0	64.4	0	0	0	0	0	0	0	0	0	0	0
AF353511.1	0	0	0	0	0	0	0	0	68.9	0	70.1	0	67.2	66.5	73.5	0	64.4	0	0	0	0	0	0	0	0	0	0	0
EU420139.1	0	0	0	0	0	0	0	0	0	0	0	0	66.4	63.8	65.3	65.5	66.5	0	0	0	0	0	0	0	0	0	0	0
EU420137.1	0	0	0	0	0	0	0	0	0	0	65.4	0	64.9	64.6	64.9	0	66.1	0	0	0	0	0	0	0	0	0	0	0
EU420138.1	0	0	0	80.4	0	82	0	0	0	0	66.5	0	66.6	65	63.8	0	66.2	0	0	0	0	0	0	0	0	0	0	0
KJ473809.1	0	0	0	0	0	0	0	0	0	82.5	67.9	0	65.8	63.9	68.2	76.8	66.2	0	0	0	0	0	0	0	0	0	0	0
KJ473807.1	0	0	0	70.6	0	72.3	75	0	68.7	0	67.5	0	65.6	63.5	65.5	67.5	66.2	0	0	0	0	0	0	0	0	0	0	0
JQ989269.1	0	0	0	71.7	0	68.3	0	0	0	0	0	0	65.4	63.2	65.7	0	69.5	0	0	0	0	0	0	0	0	0	0	0
JQ989270.1	0	0	0	71.2	0	68	0	0	0	0	0	0	65.5	64.3	66.7	0	67.9	0	0	0	0	0	0	0	0	0	0	0
KM349742.1	0	0	0	0	68.6	66.9	0	0	0	0	68.7	0	67.7	66.7	64.7	69.8	69.4	88.6	0	0	0	0	0	0	0	0	0	0
KY674921.1	0	0	0	79.3	71.6	0	0	0	66.3	72.7	68.5	0	70.7	67.5	65.7	73.6	69.4	0	0	0	0	0	0	0	0	73.9	0	0
AY597011.2	0	0	0	79.3	71.6	0	0	0	67.9	72.7	67.8	0	69.5	67	65.8	72.9	69	0	0	0	0	0	0	0	0	0	0	0
DQ415914.1	0	0	0	79.3	72.5	0	0	0	70.9	72.7	67.8	0	69.4	67	65.7	72.9	69	0	0	0	0	0	0	0	0	0	0	0
AF029248.1	0	0	0	0	73.7	71.5	0	0	0	0	67.1	0	67.9	67.1	65	74.3	67.3	80.6	0	0	0	0	0	0	0	70.5	0	0
FJ938068.1	0	0	0	0	76	72.4	0	0	0	0	67.6	0	68	66.6	65	73.9	67.2	79.8	0	0	0	0	0	0	0	0	0	0
FJ647223.1	0	0	0	0	74.7	80.7	0	0	0	0	67.6	0	67.6	66.8	64.8	72.7	68.1	80.5	0	0	0	0	0	0	0	81.8	0	0
JN874559.1	0	0	0	72.4	70.7	65.6	0	0	0	0	66.1	0	68.9	66	65.3	0	67.6	0	0	0	0	0	0	0	0	0	0	0
LC061274.1	0	0	0	0	71.2	68.1	68.7	0	0	0	68.8	0	68.4	66.6	69.4	71	69.1	0	0	0	0	0	0	0	0	0	0	0
EF446615.1	0	0	0	0	71.2	68.1	69.2	0	0	0	68.8	0	68.3	66.7	69.4	70.3	68.8	0	0	0	0	0	0	0	0	0	0	0
DQ011855.1	0	0	0	0	72.2	67	70.8	0	0	0	67.8	0	68.5	66	65.4	71	69	0	0	0	0	0	0	0	0	0	0	0
NC_006213.1	0	0	0	0	69.7	65	69.7	0	0	0	68.7	0	68.7	66.8	65.6	71.7	69	0	0	0	0	0	0	0	0	0	0	0
KU131570.1	0	0	0	0	69.7	65.4	69.7	0	0	0	68.7	0	69	66.7	65.1	71.7	68.8	0	0	0	0	0	0	0	0	0	0	0
JX860640.1	0	0	0	0	71.2	68.1	68.7	0	0	0	70.3	0	68.5	66.7	65	71.7	68.3	0	0	0	0	0	0	0	0	0	0	0
EF424622.1	0	0	0	0	71.2	68.1	68.7	0	0	0	71.4	0	68.8	66.9	65.3	71	68.3	73.4	0	0	0	0	0	0	0	0	0	0
EF424621.1	0	0	0	0	71.2	68.1	68.7	0	0	0	71.4	0	68.8	66.9	65.3	71	68.3	73.4	0	0	0	0	0	0	0	0	0	0
AF391542.1	0	0	0	0	71.2	68.1	68.7	0	0	0	71.4	0	68.7	67	65.3	71	68.4	72.2	0	0	0	0	0	0	0	0	0	0
AF391541.1	0	0	0	0	70.7	68.1	68.7	0	0	0	71.4	0	68.7	67	65.4	71	68.4	0	0	0	0	0	0	0	0	0	0	0
NC_039207.1	0	0	0	66.9	0	65.2	0	78.6	72.6	71.2	68.6	0	69.8	69.6	65.2	69.8	70.3	75.7	0	0	71.6	0	0	0	0	83.3	0	0
MH002338.1	0	0	0	65.7	0	62.8	0	67.9	70.4	0	69.2	0	68	68.3	65.6	68	70.1	77.2	0	0	0	0	0	0	0	66.4	0	0
EF065505.1	0	0	0	67.6	0	64	0	68.9	71.4	0	67.8	0	68	68.9	66.2	67.6	70.1	76.9	0	0	0	0	0	0	0	68.9	0	0
EF065509.1	0	0	0	0	76.5	0	78.3	0	74.8	0	72	0	66.9	67.9	65.2	66.9	66.8	83.7	0	0	0	0	0	0	0	0	0	0
MH002342.1	0	0	0	0	67.8	70.9	0	0	74.1	0	72	0	66.8	68.1	64.9	67.4	66.9	85.4	0	0	0	0	0	0	0	0	0	0
KJ473821.1	0	0	0	0	73.1	65.7	0	68.1	72.4	0	0	0	68	68.3	64.9	68.3	67.5	0	0	0	0	0	0	0	0	0	0	0
NC_034440.1	0	0	0	70.7	77.5	64.6	0	69.4	75.2	0	68.9	0	69.3	69.8	66.1	65.4	70.7	86.8	0	0	73.8	0	0	0	0	68.1	0	0
KC869678.4	0	0	0	73.3	0	64	0	0	70.2	0	67.8	0	69.2	69.7	65.5	66.1	71.3	73.8	0	0	0	0	0	0	0	79.8	0	0
JX869059.2	0	0	0	0	70.1	71.5	0	0	73.5	0	67.6	0	68.8	68.5	65.6	69.8	68.8	76.1	0	0	0	0	0	0	0	66.3	0	0
KJ713298.1	0	0	0	0	70.1	65.9	0	0	73.5	0	67.6	0	68.9	68.7	65.6	69.8	68.8	76.1	0	0	0	0	0	0	0	66.3	0	0
NC_038294.1	0	0	0	0	70.1	65.9	0	0	73.5	0	67.6	0	68.8	68.6	65.5	70.5	68.9	76.1	0	0	0	0	0	0	0	66.3	0	0
EF065513.1	0	0	0	71.8	71.5	66.9	67.6	0	0	74	68.7	0	69.1	68.3	65.1	0	68.4	0	0	0	0	0	0	0	0	83.3	0	0
KU762338.1	0	0	0	65.6	0	0	0	0	0	71.1	68.3	0	68	67.7	66.2	68.8	67.5	70.2	0	0	0	0	0	0	0	0	0	0
KF636752.1	67.2	0	0	63	64.3	65.8	73.8	70.7	0	74	68.8	0	72.1	72.7	67.7	70.9	69.5	64.9	0	74.5	67.2	0	0	0	0	67.5	0	72.3
GU190215.1	92.6	77.2	71.6	74.1	76.4	83.7	79.8	78.7	85.5	85.8	85.6	92.1	86.1	83.5	82	82.1	80.2	72.8	70.7	89.6	78	0	74.4	0	0	77.9	93.2	96.3
MG772934.1	94.6	94.1	92.9	91.5	90.1	91.9	91.4	81.8	86.5	84.6	88.7	100	87	88.4	82.9	82.6	89.4	78.4	88.9	98.7	93.4	95.2	89.1	95.5	88.5	91.2	99.1	92
MG772933.1	94.6	93.3	92.3	91.1	90.3	92.2	91.7	83.5	87.2	87	90.9	84.6	86.6	88	83.2	82.8	89.6	78.5	87.8	98.7	93.4	95.2	88.8	94.7	88.5	91.1	99.1	91.6
MT040334.1	94	86.6	83	81.5	81.9	86.5	85	83.9	87.5	83.2	90.9	94.9	88.5	85.1	85.6	90	89.7	83.4	87.1	97.4	91.5	90.9	86.6	83.5	81.2	91	94	94
MT084071.1	93.1	91.7	87.4	87.9	87.3	94.6	94	89	93.4	88.5	95.9	94.9	90.5	92.2	87.6	92	92.4	83.1	89	99.1	93.3	93.5	93.4	91.7	92.1	94.8	99.1	100
MN996532.1	97.6	96.5	95.4	95.6	95.9	95.9	96	97.6	98.1	98.8	98.3	100	97.8	98.1	97.2	96.2	95.6	92.9	96.3	99.6	95.5	98.4	95.6	99.2	97	96.9	99.1	98.6
NC_045512.2	100	100	100	100	100	100	100	100	100	100	100	100	100	100	100	100	100	100	100	100	100	100	100	100	100	100	100	100
DQ022305.2	90.1	82.4	71.8	73.6	76.8	82.8	81.3	84.3	84.8	87.6	89	84.6	86	88.2	82.1	81.6	84.5	76.8	75.7	93.9	84.6	76.9	84.3	86.6	68.3	87.9	92.3	98.6
DQ084200.1	91.2	82.4	71.8	73.6	76.8	82.8	81.3	84.3	84.8	87.6	89	84.6	86	88.2	82.1	81.6	84.5	76.8	75.7	93.9	84.6	76.9	84.3	86.6	68.3	87.9	92.3	98.6
DQ071615.1	88.5	81.8	70.9	74.2	77.2	83.8	79.9	81.4	86.5	84	88.7	84.6	88.2	88.1	83.4	81.7	85.1	76.5	74.6	93.9	85.1	78.5	83.2	86.6	68.2	88	89.7	98.1
KY417143.1	89.3	83.4	72	74.3	77	83.8	79.9	82.2	86.7	84.3	89.2	84.6	88.4	88.1	83.4	81.9	85.3	78.1	75.5	93.5	84.9	78.9	83.7	87.4	67.8	87.9	92.3	98.6
KY417145.1	89.7	83.5	71.9	74.1	77.2	83.6	80.5	80.6	86.4	85.2	88.2	87.2	88.5	88.7	83.2	82.3	85.2	78.3	75.3	93.1	84.8	77.8	84.3	86.6	0	87.7	91.5	98.6
KY417151.1	89.7	83.5	71.9	74.2	77.1	83.4	80.4	82.2	86.9	85.2	88.7	84.6	88.4	88.3	83.4	82	84.6	74.9	76.1	93.9	85.3	78.7	84	87.4	67.6	88	92.3	98.6
KF367457.1	89.3	83	71.8	74.4	77	83.4	80.2	82.2	86.9	85.2	88.7	84.6	88.2	88.2	82.8	82.2	84.8	75.2	76.2	94.4	85.3	79.3	84.3	87.4	67.8	87.9	91.5	98.1
KC881005.1	89.3	83.5	72	74.1	77	83.4	80.2	82.2	86.9	85.2	88.7	84.6	88.2	88.3	82.7	82.1	84.9	74.9	76.4	94.4	85.3	78.4	83.7	87.4	67.8	87.9	92.3	98.6
KY417144.1	89.7	83.5	71	74.2	76.8	83.4	80.2	82.2	86.9	85.2	88.7	84.6	88.2	88	82.8	82	84.9	74.9	76.4	94.4	84.7	77.8	84.3	87.4	0	87.6	92.3	98.1
AY390556.1	89.7	82.6	71.2	74.7	76.9	83.9	80.2	81	86.2	85.2	88.2	87.2	88.6	88.4	83.4	82.1	85.3	74.6	75.9	93.5	85.4	76.8	82.1	86.2	0	88.1	93.2	98
AY274119.3	89.7	82.8	71.2	74.7	76.8	83.9	80.2	81	86.2	85.2	88.2	87.2	88.6	88.4	83.4	82.1	85.3	74.5	75.6	93.5	85.5	76.8	82.1	86.2	0	88.2	93.2	98.2
AY545919.1	90.8	82.8	72.3	74.7	76.9	83.9	80.4	80.6	86.2	85.2	88.2	87.2	88.4	88.4	83.3	82.1	85.4	74.5	75.5	93.5	85.1	76.8	82.1	86.2	0	88	93.2	98
AY304488.1	89.7	83	71.3	74.7	77	83.9	80.2	81	86.2	85.2	88.2	87.2	88.6	88.4	83.4	82.1	85.4	74.6	75.5	93.5	85.4	76.8	82.1	86.2	0	88.2	93.2	97.8
AY304486.1	89.7	82.8	71.3	74.7	77	83.9	80.2	81	86.2	85.2	88.2	87.2	88.5	88.5	83.4	82.1	85.4	74.5	75.4	93.5	85.2	76.8	82.1	86.2	0	88.2	93.2	97.4

### Sheet: (B) nt_pct_cov
Percent length of the nucleotide sequence of each gene in SARS-CoV-2 genome covered by the alignments with each CoV genome.
ID	5UTR	leader protein	nsp2	nsp3	nsp4	3C-like proteinase	nsp6	nsp7	nsp8	nsp9	nsp10	nsp11	RNA-dependent RNA polymerase	helicase	3-to-5 exonuclease	endoRNAse	2-O-ribose methyltransferase	S	ORF3a	E	M	ORF6	ORF7a	ORF7b	ORF8	N	ORF10	3UTR
EU111742.1	0	0	0	0	0	17.8	0	0	0	32.7	44.1	0	67.4	33.2	37.4	0	41.6	0	0	0	0	0	0	0	0	0	0	0
KF793826.1	0	0	0	0	0	16.3	0	0	0	32.7	44.1	0	71.8	23.4	37.4	0	36.6	0	0	0	0	0	0	0	0	0	0	0
MK359255.1	0	0	0	0	0	17.2	0	0	0	0	0	0	69.7	94.3	59.9	0	28.1	1.4	0	0	0	0	0	0	0	0	0	14.4
AY646283.1	0	0	0	0	0	15.9	0	0	0	0	0	0	61	75.9	81.2	0	48.4	0	0	0	0	0	0	0	0	0	0	14.4
EU095850.1	0	0	0	0	0	19.2	0	0	0	0	0	0	78.1	75.5	76	0	48.4	0	0	0	0	0	0	0	0	0	0	14.4
AY641576.1	0	0	0	0	0	15.3	0	0	0	0	0	0	72.6	70.2	76	0	48.4	0	0	0	0	0	0	0	0	0	0	0
AY692454.1	0	0	0	0	0	13.9	0	0	0	0	0	0	80.8	77	72.4	0	74.9	0	0	0	0	0	0	0	0	0	0	14.4
M95169.1	0	0	0	0	0	13.9	0	0	0	0	0	0	80.8	77	72.4	0	74.9	0	0	0	0	0	0	0	0	0	0	14.4
JQ065048.1	0	0	0	0	0	0	0	0	11.8	0	0	0	37.4	38	0	0	9.6	0	0	0	0	0	0	0	0	0	0	0
JQ065047.1	0	0	0	0	0	8.7	0	0	0	0	0	0	32	19.7	10.1	0	0	0	0	0	0	0	0	0	0	0	0	0
JQ065049.1	0	0	0	0	0	0	0	0	12.8	0	0	0	45.9	32.1	23.3	0	0	0	0	0	0	0	0	0	0	0	0	15.3
JQ065044.1	0	0	0	0	0	7.4	0	0	0	0	0	0	37	33.1	8.8	0	0	0	0	0	0	0	0	0	0	0	0	18.8
FJ376621.1	0	0	0	0	0	0	0	0	14.6	0	0	0	38.9	22.7	0	0	0	0	0	0	0	0	0	0	0	0	0	14.4
NC_011547.1	0	0	0	0	0	14.5	0	0	8.4	0	0	0	50.3	7.3	5.5	0	0	0	0	0	0	0	0	0	0	0	0	14.4
FJ376622.1	0	0	0	0	0	0	0	0	0	0	0	0	40.9	21.9	8.8	0	0	0	0	0	0	0	0	0	0	0	0	14
JQ065046.1	0	0	0	0	0	0	0	0	0	0	0	0	31.9	21.9	0	0	0	0	0	0	0	0	0	0	0	0	0	14.4
JQ065045.1	0	0	0	0	0	0	0	0	0	0	0	0	34.8	21.1	13.2	0	0	0	0	0	0	0	0	0	0	0	0	14.4
JQ065042.2	0	0	0	0	0	8.8	0	0	0	0	0	0	35.8	16.9	12.3	0	0	0	0	0	0	0	0	0	0	0	0	14.4
NC_039208.1	0	0	0	0	0	8.8	0	0	0	0	0	0	34	21.1	12.3	0	0	0	0	0	0	0	0	0	0	0	0	14.4
KY967717.1	0	0	0	0	0	0	0	0	33.7	0	76.3	0	83.3	80	38.5	18.2	75.1	0	0	0	0	0	0	0	0	0	0	0
KX964649.1	0	0	0	0	0	26.3	0	0	0	0	0	0	67	95.5	25	14.5	92.1	0	0	0	0	0	0	0	0	0	0	0
KF294380.2	0	0	0	0	0	0	0	0	0	0	0	0	65.7	89.9	10.9	0	75.2	0	0	0	0	0	0	0	0	0	0	0
KM347965.1	0	0	0	0	0	0	0	0	0	0	0	0	63.2	66.6	24.9	3.7	82.6	0	0	0	0	0	0	0	0	0	0	0
HM245925.1	0	0	0	0	0	0	0	0	0	0	0	0	78	96.3	56	0	82.7	0	0	0	0	0	0	0	0	0	0	0
AY994055.1	0	0	0	0	0	0	0	0	0	0	0	0	85.9	95.7	59.8	3.7	74.7	0	0	0	0	0	0	0	0	0	0	0
GQ477367.1	0	0	0	0	0	0	0	0	0	0	61.6	0	58.5	93.6	55.7	3.7	74.7	0	0	0	0	0	0	0	0	0	0	0
KR061459.1	0	0	0	0	0	0	0	0	0	0	0	0	67.6	93.6	48.8	0	74.7	0	0	0	0	0	0	0	0	0	0	0
DQ811787.1	0	0	0	0	0	0	0	0	0	0	63.5	0	65.5	93.6	42.9	3.7	74.8	0	0	0	0	0	0	0	0	0	0	0
KX499468.1	0	0	0	0	0	0	0	0	0	0	0	0	65.5	92.8	54.8	3.7	74.7	0	0	0	0	0	0	0	0	0	0	0
NC_038861.1	0	0	0	0	0	0	0	0	0	0	0	0	65.5	92.8	54.8	3.7	74.7	0	0	0	0	0	0	0	0	0	0	0
DQ443743.1	0	0	0	0	0	0	0	0	0	0	0	0	65.5	92.8	54.8	3.7	74.7	0	0	0	0	0	0	0	0	0	0	0
KJ473808.1	0	0	0	0.9	0	23.9	0	0	0	0	36.7	0	81.5	96.9	82.9	6.1	74.9	0	0	0	0	0	0	0	0	0	0	0
MG557844.1	0	0	0	0.9	0	23.9	0	0	39.7	0	34.5	0	81.3	95.3	82.9	6.1	68.8	2.5	0	0	0	0	0	0	0	0	0	0
MF167434.1	0	0	0	0.9	0	23.9	0	0	39.7	0	34.5	0	81.3	95.3	82.9	6.1	68.8	2.5	0	0	0	0	0	0	0	0	0	0
MF370205.1	0	0	0	0.9	0	23.9	0	0	39.7	0	34.5	0	81.3	95.3	82.9	6.1	68.8	2.5	0	0	0	0	0	0	0	0	0	0
MG742313.1	0	0	0	0.9	0	23.9	0	0	39.7	0	34.5	0	81.3	95.3	82.9	6.1	68.8	2.5	0	0	0	0	0	0	0	0	0	0
EF203064.1	0	0	0	0.9	0	23.9	0	0	39.7	0	42.2	0	81.5	95.3	82.9	6.1	68.1	0	0	0	0	0	0	0	0	0	0	0
EF203065.1	0	0	0	0.9	0	23.9	0	0	65.2	0	42.2	0	81.3	95.3	82.9	6.1	68.1	2.1	0	0	0	0	0	0	0	0	0	0
EF203067.1	0	0	0	0.9	0	23.9	0	0	65.2	0	42.2	0	81.3	95.3	82.9	6.1	68.1	2.1	0	0	0	0	0	0	0	0	0	0
EF203066.1	0	0	0	0.9	0	23.9	0	0	65.2	0	42.2	0	81.3	95.3	82.9	6.1	68.1	2.1	0	0	0	0	0	0	0	0	0	0
AF304460.1	0	0	0	0	0	0	0	0	0	29.2	0	0	67.6	50.1	67	0	81.8	0	0	0	0	0	0	0	0	0	0	0
KT368907.1	0	0	0	0.9	0	10.5	0	0	0	21.8	0	0	65.4	50.2	73	0	90.3	0	0	0	0	0	0	0	0	0	0	0
KY073744.1	0	0	0	2.2	0	13.6	0	0	45.6	0	0	0	81.1	95	27.5	14.1	57.9	0	0	0	0	0	0	0	0	2.6	0	0
AY567487.2	0	0	0	2.5	0	0	0	0	39.7	37.2	0	0	81.2	95.6	21.1	3.5	67.9	0	0	0	0	0	0	0	0	0	0	0
KJ473806.1	0	0	0	2.5	0	0	0	0	0	0	0	0	80.5	94.5	23	0	74.3	0	0	0	0	0	0	0	0	0	0	0
KF430219.1	0	0	0	2.3	0	13	0	0	23.7	20.6	0	0	63	96.3	78.3	7.3	68.8	0	0	0	0	0	0	0	0	0	0	0
DQ648858.1	0	0	0	0	0	11.3	0	0	23.9	0	0	0	79.5	96.4	38.7	0	66.4	0	0	0	0	0	0	0	0	0	0	0
KU664503.1	0	0	0	0	0	0	0	0	29.8	0	20.9	0	67.8	76.2	12.8	0	66.3	0	0	0	0	0	0	0	0	0	0	0
AF353511.1	0	0	0	0	0	0	0	0	29.8	0	20.9	0	67.8	76.2	12.8	0	66.3	0	0	0	0	0	0	0	0	0	0	0
EU420139.1	0	0	0	0	0	0	0	0	0	0	0	0	71.4	95.6	51.5	17.1	75.1	0	0	0	0	0	0	0	0	0	0	0
EU420137.1	0	0	0	0	0	0	0	0	0	0	71.9	0	81.1	96.3	72.2	0	69.7	0	0	0	0	0	0	0	0	0	0	0
EU420138.1	0	0	0	0.9	0	5.4	0	0	0	0	43.6	0	65	96.3	72.2	0	68.8	0	0	0	0	0	0	0	0	0	0	0
KJ473809.1	0	0	0	0	0	0	0	0	0	11.8	48.7	0	74.5	92	45.2	5.4	68	0	0	0	0	0	0	0	0	0	0	0
KJ473807.1	0	0	0	3.4	0	12.1	9.2	0	19.4	0	70.5	0	85.5	96.3	41.7	27.8	75.3	0	0	0	0	0	0	0	0	0	0	0
JQ989269.1	0	0	0	2.4	0	13.7	0	0	0	0	0	0	86.3	96.3	55.5	0	70.6	0	0	0	0	0	0	0	0	0	0	0
JQ989270.1	0	0	0	2.4	0	13.6	0	0	0	0	0	0	86.3	62.9	55.5	0	73.9	0	0	0	0	0	0	0	0	0	0	0
KM349742.1	0	0	0	0	10	44.7	0	0	0	0	50.6	0	80.5	94.5	67.7	13.3	78.4	0.9	0	0	0	0	0	0	0	0	0	0
KY674921.1	0	0	0	1	6.8	0	0	0	41.8	26	66.2	0	76.1	94.5	89.1	13.7	78.9	0	0	0	0	0	0	0	0	6.8	0	0
AY597011.2	0	0	0	1	6.8	0	0	0	32.8	26	66.2	0	82.9	94.5	89.1	13.7	80.5	0	0	0	0	0	0	0	0	0	0	0
DQ415914.1	0	0	0	1	6.8	0	0	0	19.7	26	66.2	0	82.9	94.5	89.1	13.7	80.5	0	0	0	0	0	0	0	0	0	0	0
AF029248.1	0	0	0	0	6.6	14.2	0	0	0	0	59	0	90.5	94	87.5	19.7	66.9	2.7	0	0	0	0	0	0	0	7	0	0
FJ938068.1	0	0	0	0	6.7	11.4	0	0	0	0	70.5	0	92.4	94	73.4	20.2	73.5	3.2	0	0	0	0	0	0	0	0	0	0
FJ647223.1	0	0	0	0	6.6	6.2	0	0	0	0	70.5	0	94.9	94	73.5	13.6	58.3	3.2	0	0	0	0	0	0	0	3.5	0	0
JN874559.1	0	0	0	1.7	15.6	29.5	0	0	0	0	71.9	0	73.3	97.7	84.9	0	88.3	0	0	0	0	0	0	0	0	0	0	0
LC061274.1	0	0	0	0	13.7	12.3	22.8	0	0	0	66.7	0	73.5	97.7	40.4	13.8	83.8	0	0	0	0	0	0	0	0	0	0	0
EF446615.1	0	0	0	0	13.7	12.3	22.8	0	0	0	66.7	0	78.9	97.7	40.4	13.8	83.8	0	0	0	0	0	0	0	0	0	0	0
DQ011855.1	0	0	0	0	14.4	40.8	15.7	0	0	0	55.9	0	78.5	95.3	90.1	13.8	83.8	0	0	0	0	0	0	0	0	0	0	0
NC_006213.1	0	0	0	0	14.6	25.8	22.8	0	0	0	55.9	0	78.8	95.3	90.1	13.8	83.8	0	0	0	0	0	0	0	0	0	0	0
KU131570.1	0	0	0	0	14.6	25.8	22.8	0	0	0	55.9	0	78.8	95.3	90.1	13.8	83.8	0	0	0	0	0	0	0	0	0	0	0
JX860640.1	0	0	0	0	13.7	12.3	22.8	0	0	0	50.6	0	78.5	95.7	90.1	13.8	83.8	0	0	0	0	0	0	0	0	0	0	0
EF424622.1	0	0	0	0	13.7	12.3	22.8	0	0	0	50.6	0	73.1	95.3	90.1	13.8	83.8	2.1	0	0	0	0	0	0	0	0	0	0
EF424621.1	0	0	0	0	13.7	12.3	22.8	0	0	0	50.6	0	73.1	95.3	90.1	13.8	83.8	2.1	0	0	0	0	0	0	0	0	0	0
AF391542.1	0	0	0	0	13.7	12.3	22.8	0	0	0	50.6	0	73.1	95.3	90.1	13.8	83.8	2.1	0	0	0	0	0	0	0	0	0	0
AF391541.1	0	0	0	0	13.7	12.3	22.8	0	0	0	50.6	0	73.1	95.3	90.1	13.8	83.8	0	0	0	0	0	0	0	0	0	0	0
NC_039207.1	0	0	0	2.5	0	57	0	22.5	32.7	38.6	66.4	0	88.4	93.5	90.1	15.6	76.4	1.9	0	0	15.2	0	0	0	0	3.3	0	0
MH002338.1	0	0	0	6.4	0	67.6	0	55.8	33.5	0	87.8	0	94.3	94.5	98.7	48.3	76.4	4.8	0	0	0	0	0	0	0	17.4	0	0
EF065505.1	0	0	0	8.2	0	66.7	0	60.2	33.5	0	87.5	0	94.3	94.5	86.5	51	76.4	4.9	0	0	0	0	0	0	0	14.2	0	0
EF065509.1	0	0	0	0	5.4	0	6.9	0	20	0	44.4	0	94.4	96	64.1	34.4	64.7	1.3	0	0	0	0	0	0	0	0	0	0
MH002342.1	0	0	0	0	12	11.8	0	0	23.4	0	44.4	0	94.4	93.8	85.8	34.6	81.8	1.2	0	0	0	0	0	0	0	0	0	0
KJ473821.1	0	0	0	0	5.2	51.5	0	64.3	29.3	0	0	0	95.5	94.5	86.7	36.9	86	0	0	0	0	0	0	0	0	0	0	0
NC_034440.1	0	0	0	3.7	8.6	55.4	0	63.9	23.1	0	53.2	0	91.3	95.5	87.3	33.7	64.3	1	0	0	12	0	0	0	0	9	0	0
KC869678.4	0	0	0	1.5	0	68.8	0	0	34.5	0	68.1	0	91.7	94.8	89.1	58.7	65.7	2.8	0	0	0	0	0	0	0	6.7	0	0
JX869059.2	0	0	0	0	8.4	37.6	0	0	22.9	0	68.1	0	95.5	95.5	89.7	36.7	86	4.7	0	0	0	0	0	0	0	14.1	0	0
KJ713298.1	0	0	0	0	8.4	52.9	0	0	22.9	0	68.1	0	95.5	95.5	89.7	36.7	86	4.7	0	0	0	0	0	0	0	14.1	0	0
NC_038294.1	0	0	0	0	8.4	52.9	0	0	22.9	0	68.1	0	95.5	95.5	89.7	19.3	86	4.7	0	0	0	0	0	0	0	14.1	0	0
EF065513.1	0	0	0	3.3	19.2	34.5	16.3	0	0	22.7	82	0	96.2	95.5	88.6	0	64.5	0	0	0	0	0	0	0	0	4.3	0	0
KU762338.1	0	0	0	3.7	0	0	0	0	0	26.5	89.9	0	96.4	95.5	89.5	15.2	69.7	2.7	0	0	0	0	0	0	0	0	0	0
KF636752.1	75.1	0	0	16.7	74.5	99.7	30.1	88.8	0	45.1	99.8	0	98.7	96.2	98.2	62.4	90.7	27.6	0	61.8	59.6	0	0	0	0	19.4	0	65.9
GU190215.1	71.7	99.8	59	82.3	99.4	100	97.8	100	100	100	100	97.4	100	99.4	99.4	100	99.3	84.1	100	100	98.7	0	58.7	0	0	100	100	95.2
MG772934.1	98.1	99.8	100	98.1	100	100	100	97.2	100	99.7	100	59	99.4	100	99.4	100	100	91.9	100	100	100	100	100	100	100	100	100	98.3
MG772933.1	98.1	99.8	100	100	100	100	100	97.6	100	99.7	100	100	100	100	99.4	100	100	93.7	100	100	100	100	100	100	100	100	100	98.3
MT040334.1	93.6	99.8	100	100	99.5	100	99.9	99.6	100	100	100	100	100	100	100	100	100	100	100	100	100	100	100	100	100	100	100	79.9
MT084071.1	54.7	99.8	71.3	73.2	95.3	36.2	65.5	100	100	99.7	100	100	100	100	92.7	91.5	100	80.7	77.3	100	100	100	100	100	100	100	100	26.6
MN996532.1	94.3	99.8	100	100	100	100	100	100	100	100	100	100	100	100	100	100	100	100	100	100	100	100	100	100	100	100	100	94.3
NC_045512.2	100	100	100	100	100	100	100	100	100	100	100	100	100	100	100	100	100	100	100	100	100	100	100	100	100	100	100	100
DQ022305.2	98.1	99.8	86.5	97.4	99.7	100	97.6	97.2	100	99.7	100	100	100	100	99.4	99.9	99.7	84.2	100	100	100	99.5	100	95.5	100	100	100	96.1
DQ084200.1	89.4	99.8	86.5	97.4	99.7	100	97.6	97.2	100	99.7	100	100	100	100	99.4	99.9	99.7	84.2	100	100	100	99.5	100	95.5	100	100	100	96.1
DQ071615.1	98.1	99.8	89.7	97.7	92.1	100	97.6	97.2	100	99.7	100	100	100	99.9	99.6	100	99.7	84.2	100	100	100	99.5	100	95.5	100	100	100	94.3
KY417143.1	98.1	99.8	78.2	97.8	92.1	100	97.6	97.2	100	99.7	100	100	100	100	99.6	100	99.6	78.6	100	100	98.2	99.5	100	95.5	100	100	100	92.6
KY417145.1	98.1	99.8	75.8	97.8	92.1	100	97.6	97.2	100	99.7	100	100	100	100	99.6	100	99.7	73	100	100	98.2	99.5	100	95.5	0	100	100	92.6
KY417151.1	98.1	99.8	79.2	97.8	92.1	100	97.6	97.2	100	99.7	100	100	100	99.9	99.6	99.9	99.7	93.9	100	100	98.2	99.5	100	95.5	100	100	100	92.6
KF367457.1	98.1	99.8	82.1	97.8	92.1	100	97.6	97.2	100	99.7	100	100	100	99.9	99.6	100	99.7	93.9	100	100	98.2	99.5	100	95.5	100	100	100	92.6
KC881005.1	98.1	99.8	81.8	97.8	92.1	100	97.6	97.2	100	99.7	100	100	100	99.9	99.6	100	99.2	93.9	100	100	98.2	99.5	100	95.5	100	100	100	93.4
KY417144.1	98.1	99.8	89.9	97.7	92.1	100	97.6	97.2	100	99.7	100	100	100	99.9	99.6	100	99.2	93.9	100	100	98.2	99.5	100	95.5	0	100	100	92.6
AY390556.1	98.1	99.8	88.6	97.7	92.1	100	97.6	97.2	100	99.7	100	100	100	100	99.6	100	99.7	97.3	100	100	100	99.5	100	93.2	0	100	100	87.3
AY274119.3	98.1	99.8	88.6	97.7	92.1	100	97.6	97.2	100	99.7	100	100	100	100	99.6	100	99.7	97.3	100	100	100	99.5	100	93.2	0	100	100	96.1
AY545919.1	89.4	99.8	78.9	97.7	92.1	100	97.6	97.2	100	99.7	100	100	100	100	99.6	100	99.7	97.3	100	100	100	99.5	100	93.2	0	100	100	87.8
AY304488.1	94.3	99.8	88.6	97.7	92.1	100	97.6	97.2	100	99.7	100	100	100	100	99.6	100	99.7	97.3	100	100	100	99.5	100	93.2	0	100	100	81.2
AY304486.1	94.3	99.8	88.6	97.7	92.1	100	97.6	97.2	100	99.7	100	100	100	100	99.6	100	99.7	97.3	100	100	100	99.5	100	93.2	0	100	100	85.6

### Sheet: (C) AA_pct_id
Average percent identity in the alignments between the translated protein sequence of each gene in SARS-CoV-2 and each CoV genome.
ID	leader protein	nsp2	nsp3	nsp4	3C-like proteinase	nsp6	nsp7	nsp8	nsp9	nsp10	nsp11	RNA-dependent RNA polymerase	helicase	3-to-5 exonuclease	endoRNAse	2-O-ribose methyltransferase	S	ORF3a	E	M	ORF6	ORF7a	ORF7b	ORF8	N	ORF10
EU111742.1	0	0	36.4	40.4	47.1	42.1	38.6	37.8	52.1	57.6	0	61.4	57.4	55.1	38.2	56.5	40.3	0	0	43.9	0	0	0	0	34.8	0
KF793826.1	0	0	36.9	40.4	47.9	42.1	38.6	37.2	52.1	56.8	0	61.7	57.4	55	38.2	56.4	39	0	0	42.4	0	0	0	0	40.5	0
MK359255.1	0	0	37	33	50.3	41.2	35.3	41.9	43.2	56.8	0	65	61	57.3	42	53.7	41.3	0	0	34.5	0	0	0	0	31	0
AY646283.1	0	0	41	38.5	48.8	40	37.9	43.6	42.7	56.4	0	63.1	59.1	56	45.4	57	39.3	0	0	38.4	0	0	0	0	34	0
EU095850.1	0	0	36.2	35	49.3	41.6	37.9	44.8	42.7	55.3	0	62.9	58.7	54.8	44.4	59.8	40.5	0	0	36.3	0	0	0	0	34.1	0
AY641576.1	0	0	36.2	36.8	49.3	45.9	37.9	44	42.5	57.1	0	63.3	59.3	55.2	44.5	55.2	37.9	0	0	37.5	0	0	0	0	34.8	0
AY692454.1	0	0	36.7	36.7	50	45.9	28.1	44.1	42.7	57.1	0	63.5	59.1	55.4	45.4	55.5	38.8	0	0	35.6	0	0	0	0	34.1	0
M95169.1	0	0	36.7	36.7	50	45.9	28.1	44.1	42.7	57.1	0	63.5	59.1	55.2	45.4	55.5	38.4	0	0	36.2	0	0	0	0	34.1	0
JQ065048.1	0	0	31	49.1	44.6	38.8	0	39.3	48.1	44.7	0	49.4	53.7	47.2	45.8	46	35.8	0	0	37.7	0	0	0	0	39	0
JQ065047.1	0	0	35.9	43.5	44.2	39.3	0	36.4	45.8	40.3	0	50.4	54.8	46.2	42.8	38.7	39.4	0	0	50	0	0	0	0	41.2	0
JQ065049.1	0	0	40.2	32.4	43.6	38.5	0	33.9	44.2	44.6	0	53.6	55.8	48	43.2	45.2	39	0	0	48.1	0	0	0	0	43.4	0
JQ065044.1	0	0	35.5	34.7	46.6	41.2	0	36.7	41.2	47.1	0	51.9	56.2	47.6	43.5	42.9	37.9	0	0	44.2	0	0	0	0	44.6	0
FJ376621.1	0	0	39	40	45.7	36.2	0	36.4	39.2	47.9	0	53.3	54.1	47.9	43.1	43.3	36.5	0	0	44.9	0	0	0	0	43.3	0
NC_011547.1	0	0	37	41.6	44.7	37.2	0	34.7	40	45.4	0	53.2	55.2	47.1	42.5	42.9	39.8	0	0	45.8	0	0	0	0	45.3	0
FJ376622.1	0	0	33.8	34.3	46	37.1	0	35.5	44.2	47.9	0	53.1	55.8	47.1	41.8	42.9	39.1	0	0	44.4	0	0	0	0	46.7	0
JQ065046.1	0	0	34.4	34	45.5	38.1	0	36.4	44.2	48.8	0	52	54.1	50	44.5	42.1	37.6	0	0	55	0	0	0	0	46.7	0
JQ065045.1	0	0	33.9	39.5	45.5	40	0	33.9	44.2	46.3	0	54.2	55.6	46.6	40.6	41	36.4	0	0	45.2	0	0	0	0	46.7	0
JQ065042.2	0	0	34.3	38.9	46	40	0	56	44.2	46.7	0	53.2	55.6	46.8	41.8	41.7	40.4	0	0	45.1	0	0	0	0	46.7	0
NC_039208.1	0	0	34.6	38.9	46	40	0	56	44.2	46.7	0	53.3	55.6	46.6	42	41.7	40.2	0	0	45.1	0	0	0	0	46.7	0
KY967717.1	0	0	38.1	36.3	44.8	35.3	0	45.7	64.5	54.3	0	57.9	61.6	51.7	47.9	56.4	35.7	0	0	29.9	0	0	0	0	44.6	0
KX964649.1	0	0	37.8	38.9	46.9	46.9	44.6	41.3	59.2	50.7	0	59.5	51.7	53.2	46	58.6	39.3	0	0	34.3	0	0	0	0	40.2	0
KF294380.2	0	0	40.8	34.1	46.2	45.7	44.6	39.9	60.9	51.5	0	59.2	53.9	52.8	46.1	58.4	39.9	0	0	36.1	0	0	0	0	40.2	0
KM347965.1	0	0	35.1	34.4	49	42.5	38.6	42.1	63.3	52.4	0	60.7	51.6	57.7	47.3	57.1	41.7	0	0	32.3	0	0	0	0	38.1	0
HM245925.1	0	0	33.9	37.8	48.4	39.2	36.8	42.6	53.1	50	0	61.2	55.7	56.9	45.2	56.8	40.5	0	0	35.3	0	0	0	0	39.2	0
AY994055.1	0	0	35	36.6	49.4	38.7	36.8	44.1	65.2	55.3	0	60.2	55.3	57	47	56.7	40.8	0	0	32.2	0	0	0	0	38.8	0
GQ477367.1	0	0	34	35.6	47.9	46.4	35.1	44.8	65.2	55.3	0	60.1	56.8	57	47.4	56.4	41.8	0	0	32.8	0	0	0	0	43.3	0
KR061459.1	0	0	34.3	34.9	47.2	44.1	35.1	43.4	65.2	54.5	0	59.9	54	56.8	48.4	57	38.4	0	0	32.4	0	0	0	0	44.3	0
DQ811787.1	0	0	34.1	35.4	47.6	42.3	36.8	43.4	65.2	55.3	0	59.9	54.5	56.6	48	56.7	41.4	0	0	32.8	0	0	0	0	43.3	0
KX499468.1	0	0	34.9	35.6	47.6	46.4	36.8	43.4	65.2	54.5	0	60	54.2	56.8	48	56.7	39.8	0	0	33.3	0	0	0	0	44.3	0
NC_038861.1	0	0	34.9	35.2	47.6	46.4	36.8	43.4	65.2	54.5	0	60	54.2	56.8	48	56.7	40	0	0	33.3	0	0	0	0	44.3	0
DQ443743.1	0	0	34.4	35.2	48.1	45.2	36.8	43.4	65.2	53.8	0	59.8	54.1	56.6	48	56.7	39.7	0	0	33.3	0	0	0	0	44.3	0
KJ473808.1	0	0	39.7	44.1	47.8	42.1	40	44.3	51.3	57.8	0	60.6	62.3	55.9	48.8	58.3	39	0	0	33.7	0	0	0	0	38.6	0
MG557844.1	0	0	38.3	42.2	47.8	42.1	40	46.2	51.3	57.8	0	60.6	62.2	56	48.5	58.3	39.7	0	0	33.7	0	0	0	0	35.8	0
MF167434.1	0	0	38.3	42.2	47.8	42.1	40	46.2	51.3	57.8	0	60.6	62.2	56	48.5	58.3	39.7	0	0	33.5	0	0	0	0	35.8	0
MF370205.1	0	0	38.3	42.2	47.4	42.1	40	46.2	51.3	57.8	0	60.6	62.1	55.8	48.5	58.3	39.7	0	0	33.7	0	0	0	0	35.8	0
MG742313.1	0	0	38.3	40.9	47.4	42.1	40	46.2	51.3	57.8	0	60.4	61.9	55.4	47.9	58	39.5	0	0	33.5	0	0	0	0	35.8	0
EF203064.1	0	0	39.2	42.2	47.4	42.1	40	45.7	51.3	57.8	0	60.4	62.1	55.9	48.2	58.3	37.1	0	0	31.6	0	0	0	0	35.8	0
EF203065.1	0	0	38.8	42.2	47.8	42.1	40	46.2	51.3	57.8	0	60.5	62.2	55.9	48.5	58.3	37.3	0	0	33.1	0	0	0	0	35	0
EF203067.1	0	0	38.8	42.2	47.8	42.1	40	46.2	51.3	57.8	0	60.5	62.2	55.7	48.5	58.3	37.3	0	0	33.1	0	0	0	0	35	0
EF203066.1	0	0	38.8	42.2	47.8	42.1	40	46.2	51.3	57.8	0	60.5	62.2	55.7	48.5	58	37.3	0	0	33.1	0	0	0	0	35	0
AF304460.1	0	0	38.8	44.6	48.3	43.6	0	45.4	68.6	54.7	0	59.7	60.6	55.8	49.6	58	36.2	0	0	34.6	0	0	0	0	32.8	0
KT368907.1	0	0	38.2	44.6	46.6	44.1	0	46	52.4	54.7	0	59.9	60.9	56.4	48.2	59.1	35.2	0	0	34.9	0	0	0	0	33.6	0
KY073744.1	0	0	38.5	42.5	47.6	43.6	40	45.4	52.4	53.9	0	60	61	56.2	50.2	59.3	42.4	0	0	32.2	0	0	0	0	34.7	0
AY567487.2	0	0	41.1	40.4	48	45.7	0	46	53.5	52.3	0	59.5	61.1	56.5	49.8	59.8	37.1	0	0	29.2	0	0	0	0	39.5	0
KJ473806.1	0	0	39.3	36.9	47.7	36.5	0	44.2	50.2	55.9	0	60.5	58.1	55.4	51.8	57.8	37.1	0	0	35.3	0	0	0	0	37.8	0
KF430219.1	0	0	39.6	42.9	45.6	38.3	0	42.7	54.2	55.1	0	60.4	53.2	55.8	51.7	58.7	39.1	0	0	33.3	0	0	0	0	31.1	0
DQ648858.1	0	0	38.9	43.6	50	40.6	0	44.1	62.7	57.5	0	61.4	61.1	54.9	51	58.5	38.5	0	0	34.9	0	0	0	0	35.3	0
KU664503.1	0	0	35.8	38.2	50.2	35.2	0	43.9	60.9	57.5	0	60.9	61.8	55.5	50.6	58.7	38.6	0	0	35.2	0	0	0	0	34.3	0
AF353511.1	0	0	35.8	38.2	50.2	35.2	0	43.9	60.9	57.5	0	60.9	61.8	55.5	50.6	58.7	38.2	0	0	36.1	0	0	0	0	34.3	0
EU420139.1	0	0	39.2	40.4	49.4	42.4	0	47.7	53	56.7	0	60.7	62.1	56.6	51.3	59.6	39.3	0	0	33.9	0	0	0	0	37.7	0
EU420137.1	0	0	39.1	38	46.6	40	0	44	57.9	56.8	0	59.8	54.7	56.7	50.6	59.9	38.3	0	0	32.9	0	0	0	0	44.6	0
EU420138.1	0	0	39	39.2	48.6	36.4	0	44	60.5	59.6	0	60	54.7	56	51	58.1	40	0	0	32.9	0	0	0	0	44.6	0
KJ473809.1	0	0	38.2	38.6	47.2	40.1	38.6	46.2	50.7	54.5	0	60.1	52.2	55.9	50.7	58.5	36.9	0	0	31.9	0	0	0	0	47	0
KJ473807.1	0	0	36.3	47.6	49.8	41.7	0	43.6	48.4	54.7	0	60.5	62.3	57.5	50.8	58.1	35.6	0	0	32.4	0	0	0	0	37.2	0
JQ989269.1	0	0	37.2	42.1	46.2	38.8	0	43.2	60.8	53	0	60.4	58.3	52.1	50.2	60.8	41	0	0	35	0	0	0	0	45	0
JQ989270.1	0	0	37.2	42.1	45.9	38.2	0	43.2	60.8	53	0	60.2	54.5	53.2	50.2	59.8	38.3	0	0	35.2	0	0	0	0	45	0
KM349742.1	0	0	36.4	42.2	50	46.8	0	52.9	51.9	59.1	0	67.5	69.8	61.4	53.4	66.2	43.4	0	0	39.2	0	0	0	0	42.6	0
KY674921.1	0	0	36.5	43.3	51	53.6	0	51.8	51.8	57.5	0	67.5	66.6	62.1	53.1	64.5	42.1	0	0	39.5	0	0	0	0	45.3	0
AY597011.2	0	0	36.5	41.6	51	53.6	48.8	52.6	51.8	57.5	0	67.7	66.9	60.3	52.8	64.5	41.8	0	0	37.1	0	0	0	0	44.6	0
DQ415914.1	0	0	36.8	41.4	51	53.6	48.8	51.8	51.8	57.5	0	67.7	66.9	60.3	52.8	64.5	41.8	0	0	37.1	0	0	0	0	44.6	0
AF029248.1	0	0	36.5	45.6	52.5	47.9	48.8	50	55	57.6	0	67.2	68	59.2	52.4	65.2	42.8	0	0	39.5	0	0	0	0	44.1	0
FJ938068.1	0	0	37	45.4	52.8	48.8	48.8	50.4	55	57.6	0	67.2	68	59.4	52.4	64.8	42.9	0	0	39	0	0	0	0	44.7	0
FJ647223.1	0	0	36.8	45.7	51.4	47.9	50	50	55.5	57.6	0	67.4	68	59.2	53.7	63.8	42.4	0	0	40	0	0	0	0	45.9	0
JN874559.1	0	0	36.6	44.8	50.6	50	51.2	52.8	52.5	58.4	0	66.9	68.9	59.1	50.5	67.6	43.5	0	0	40.7	0	0	0	0	45.7	0
LC061274.1	0	0	37	42.5	50.3	44.1	51.2	52.7	49.6	56.8	0	66.7	68.9	58.7	50.5	66.6	43.3	0	0	40.3	0	0	0	0	44.9	0
EF446615.1	0	0	37	42.7	50.3	44.1	51.2	52.7	49.6	56.8	0	66.7	69	58.7	49.4	66.9	42.7	0	0	40.7	0	0	0	0	44.9	0
DQ011855.1	0	0	37.1	46.3	51	45	51.2	51.8	49.6	55.2	0	66.7	69.3	59.6	52.1	67.2	40.4	0	0	41.6	0	0	0	0	45.7	0
NC_006213.1	0	0	36.9	43.8	50.3	51.1	51.2	51.7	49.6	56.8	0	66.8	69.1	59.4	51.4	67.2	43.3	0	0	41.6	0	0	0	0	45.7	0
KU131570.1	0	0	36.7	43.5	51	51.1	51.2	51.7	49.6	55.6	0	66.8	69.3	59	51.8	67.2	42.3	0	0	41.2	0	0	0	0	45.7	0
JX860640.1	0	0	37.1	43.2	50.7	44.1	51.2	52.7	49.6	56.8	0	66.5	69.3	58	51.5	67.2	41	0	0	39.8	0	0	0	0	46.3	0
EF424622.1	0	0	37.1	42.9	50.3	44.1	51.2	52.7	49.6	56.8	0	66.7	69.3	59.4	51.8	67.2	41.8	0	0	40.3	0	0	0	0	45.7	0
EF424621.1	0	0	37.1	42.9	50.3	44.1	51.2	52.7	49.6	56.8	0	66.7	69.3	59.4	51.8	67.2	41.8	0	0	40.3	0	0	0	0	45.7	0
AF391542.1	0	0	37.1	42.9	50.3	44.1	51.2	52.7	49.6	56.8	0	66.6	69.3	59.4	51.8	67.2	41.6	0	0	40.3	0	0	0	0	45.7	0
AF391541.1	0	0	37.1	42.9	50.3	44.1	51.2	52.7	49.6	56.8	0	66.6	69.3	59.4	51.8	67.2	41.8	0	0	39.8	0	0	0	0	45.7	0
NC_039207.1	0	35.1	37.6	45.7	56.6	37.1	54.4	53.4	50.5	63	0	71.9	71.3	64.5	50.9	66.3	43.3	0	0	45	0	0	0	0	52.1	0
MH002338.1	0	37.6	40.3	41.9	53.9	44.7	45.6	49.1	53.4	63.5	0	70.7	70.9	65.6	49.8	66.2	47.6	0	0	42	0	0	0	0	54.6	0
EF065505.1	0	39.7	40.7	41.6	54.3	43.2	45.6	48.4	54.5	63.6	0	71	71.3	64.6	51.2	66.6	47.4	0	0	42.9	0	0	0	0	54.6	0
EF065509.1	0	0	39.4	43.2	54.6	36.6	49.1	50.1	52.3	60.5	0	71.2	72.1	63.1	56.3	66.6	46.2	0	0	43.9	0	0	0	0	56.3	0
MH002342.1	0	0	39.5	42.3	54.8	38.8	50.9	49.5	52.3	59.7	0	71.1	71.5	63.1	56.6	66.2	47.2	0	0	44.4	0	0	0	0	55.9	0
KJ473821.1	0	42.1	39.4	42.9	54.6	43.1	50.9	49.5	51.4	59.4	0	72	72.5	64.1	55.4	65.7	46.4	0	0	43.1	0	0	0	0	55.2	0
NC_034440.1	0	33.8	40.2	42.4	56.2	44.3	47.4	50.5	55.8	60.1	0	71.6	72.7	64.5	55.7	66.3	43.8	0	0	42.9	0	0	0	0	55	0
KC869678.4	0	0	40	41.9	56.8	41.1	49.1	51.9	57	58.7	0	71.5	72.4	63.5	56.8	66.3	42.3	0	0	42.9	0	0	0	0	54.6	0
JX869059.2	0	40	39.7	41.8	57.1	42	47.4	51.6	57	59.4	0	71.7	72.2	63.5	56.1	66.3	44.9	0	0	42.4	0	0	0	0	54.9	0
KJ713298.1	0	40	39.7	41.8	57.1	42	47.4	51.6	57	59.4	0	71.7	72.4	63.5	56.1	66.3	44.8	0	0	41.9	0	0	0	0	54.9	0
NC_038294.1	0	40	39.7	41.8	57.1	42	47.4	51.6	57	59.4	0	71.7	72.4	63.5	55.8	66.3	44.9	0	0	42.4	0	0	0	0	54.9	0
EF065513.1	0	41	39.4	47.5	52	39.7	57.9	58.8	57.3	65.5	0	72.9	75	63	52.4	66.3	42.9	0	0	41.5	0	0	0	0	42	0
KU762338.1	0	43.6	41.2	44.7	52.3	45.4	57.9	58.3	54.6	63.8	0	72.6	74.7	57.9	53	64.1	45	0	0	44.7	0	0	0	0	43.4	0
KF636752.1	36	41.6	44.5	54.6	68.6	47.8	69.7	60.1	58.1	69.5	0	77.7	80.7	70.3	62.6	68.2	50	0	47.3	53.4	0	0	0	0	56	0
GU190215.1	81.7	63.3	73.8	81	94.1	81.9	86	93.2	98.2	95	83.3	95.3	97.8	93.5	89.9	88.6	74.7	62.5	85	89.4	0	60.2	0	0	81.2	79.5
MG772934.1	95.6	95.5	94.1	96.2	99	95.2	88.9	92.8	96.5	97.8	84.6	95.7	98.8	94.7	88.2	98	83	92	97.4	98.7	93.5	88.6	86	94.3	83.2	87.1
MG772933.1	95.6	94.6	94.1	96.8	99	95.6	91.5	94.5	97.3	97.1	84.6	95.8	99.3	94.5	89	98	82.4	90.9	97.4	98.7	93.5	87.7	83.8	94.3	83	97.4
MT040334.1	90.6	87.5	87.3	90.2	96.7	93.6	90.6	94.5	97.3	97.1	100	97.7	98.2	97	94.5	97.7	92.3	90.2	98.7	98.2	95.2	87.5	62.8	86.9	83.8	84.6
MT084071.1	95.6	92.3	92.5	94	100	99.5	88.2	80.3	100	100	100	98.1	99.8	97.3	97.5	99.7	90	96.5	98.7	98.2	91.9	95.7	79.3	94.3	90.2	97.4
MN996532.1	96.7	96.9	96.1	99.6	99.3	98.6	92.8	94.4	100	100	100	99.6	99.8	99.2	97.7	100	97.4	97.8	98.7	100	100	97.7	97.7	95.1	94.1	97.4
NC_045512.2	100	100	100	100	100	100	100	100	100	100	100	100	100	100	100	100	100	100	100	100	100	100	100	100	100	100
DQ022305.2	83.9	68.7	77.5	81.4	95.4	85.9	92.6	92.9	97.3	97.8	84.6	95.5	98.8	94.7	88.2	93.3	78.8	73.6	94.8	91.3	67.2	82.7	78.1	57.4	78.3	79.5
DQ084200.1	83.9	68.7	77.5	81.4	95.4	85.9	92.6	92.9	97.3	97.8	84.6	95.5	98.8	94.7	88.2	93.3	78.8	73.6	94.8	91.3	67.2	82.7	78.1	57.4	78.3	79.5
DQ071615.1	82.8	68.2	77.4	80.6	95.8	88.5	89.9	92.9	96.5	97.8	84.6	96.1	99.3	95.4	88.4	93.3	78.7	75.1	94.8	90.9	68.9	84.2	72.7	56.6	78	78.8
KY417143.1	85	67.2	77.9	81	96.1	88.5	91.1	94.5	97.3	97.8	84.6	96.2	99.3	95.8	89	94.3	78.8	72.5	94.8	90.9	70.5	83.7	75.8	59	77	79.5
KY417145.1	84.4	67.3	77.9	81	96.1	88.5	89.1	93.4	97.3	97.8	84.6	96.3	99.7	95.1	89	93	78.8	71.8	94.8	90.4	68.9	83.8	75	42.3	77.4	79.5
KY417151.1	84.4	67.2	78.1	80.8	96.1	88.5	91.1	94.5	97.3	97.8	84.6	96.1	99.3	95.6	89	93	79.8	74.3	94.8	90.9	73.8	83.7	75.8	57.4	77.9	79.5
KF367457.1	85	66.9	77.6	80.4	95.8	88.1	91.1	94.5	97.3	97.8	84.6	96.1	99.5	95.4	89	93	79.9	74.7	94.8	90.9	73.8	83.7	75.8	58.2	77.2	79.5
KC881005.1	85	67.6	77.7	81	95.8	88.5	91.1	94.5	97.3	97.8	84.6	96.2	99.5	95.4	89	92.9	79.9	74.7	93.7	90.9	70.5	83.7	75.8	59	77.5	79.5
KY417144.1	84.4	67.7	78	80.4	95.8	88.5	91.1	94.5	97.3	97.8	84.6	96.1	98.7	95.1	88.7	92.9	79.8	74.7	93.7	90.9	68.9	83.8	75.8	47.4	77.4	79.5
AY390556.1	83.9	67.6	77.8	80.4	96.1	88.5	89.6	94.4	97.3	97.1	84.6	96.2	99.5	95.1	88.7	93.6	80.4	73.6	94.8	90.9	68.9	83	77.4	42.3	77.8	82.1
AY274119.3	84.4	67.6	77.8	80	96.1	88.5	89.6	94.4	97.3	97.1	84.6	96.2	99.8	95.1	88.7	93.3	80.2	72.9	94.8	90.9	68.9	83	77.4	0	77.8	82.1
AY545919.1	84.4	67.5	77.5	80.6	96.1	88.5	88.4	94.4	97.3	97.1	84.6	96.1	99.5	94.9	88.7	93.3	80.3	72.9	94.8	90.4	68.9	82.8	77.4	46.5	77.5	82.1
AY304488.1	84.4	67.8	77.7	80.6	96.1	88.5	89.6	94.4	97.3	97.1	84.6	96.2	99.7	95.1	88.7	93.6	80.3	72.9	94.8	90.4	68.9	83	77.4	42.3	77.8	82.1
AY304486.1	84.4	67.8	77.8	80.6	96.1	88.5	89.6	94.4	97.3	97.1	84.6	96.2	99.7	95.1	88.7	93.6	80.3	72.9	94.8	90.4	68.9	83	77.4	42.3	77.8	82.1

### Sheet: (D) AA_pct_cov
Percent length of the translated protein sequence of each gene in SARS-CoV-2 genome covered by the alignments with each CoV genome.
ID	leader protein	nsp2	nsp3	nsp4	3C-like proteinase	nsp6	nsp7	nsp8	nsp9	nsp10	nsp11	RNA-dependent RNA polymerase	helicase	3-to-5 exonuclease	endoRNAse	2-O-ribose methyltransferase	S	ORF3a	E	M	ORF6	ORF7a	ORF7b	ORF8	N	ORF10
EU111742.1	0	0	14	36.6	85.9	26.2	68.7	78.8	62.8	95	0	97.2	95.8	86.3	80.6	95.3	29.5	0	0	55.2	0	0	0	0	32.1	0
KF793826.1	0	0	14.3	36.6	85.9	26.2	68.7	78.8	62.8	95	0	97.4	95.8	86.3	80.6	95	31.7	0	0	58.7	0	0	0	0	18.8	0
MK359255.1	0	0	16.8	55.2	77.9	41	61.4	78.3	77.9	95	0	96.4	95.4	94	78.3	95	35.3	0	0	63.7	0	0	0	0	36.2	0
AY646283.1	0	0	12	46.2	70.9	41.4	79.5	74.2	72.6	97.1	0	94.8	95.4	93.7	75.7	93.6	40.7	0	0	71.3	0	0	0	0	33.6	0
EU095850.1	0	0	12.3	49.2	70.9	41.4	79.5	72.2	72.6	96.4	0	96.6	95.4	94.7	76.9	83.6	34.1	0	0	76.7	0	0	0	0	33.6	0
AY641576.1	0	0	13.1	46.2	70.9	33.8	79.5	72.2	70.8	97.1	0	95.7	95.6	93.7	76.6	93.6	42.7	0	0	71.7	0	0	0	0	33.6	0
AY692454.1	0	0	12.3	49.6	69.9	33.8	68.7	72.2	72.6	97.1	0	96.6	96.2	93.7	75.7	93.6	37.7	0	0	71.7	0	0	0	0	33.6	0
M95169.1	0	0	12.3	49.6	69.9	33.8	68.7	72.2	72.6	97.1	0	96.6	96.2	93.7	75.7	93.6	38.7	0	0	71.7	0	0	0	0	33.6	0
JQ065048.1	0	0	11.8	21.6	60.1	27.6	0	61.6	23.9	67.6	0	90.5	90.2	84.4	54.9	75.8	45	0	0	38.6	0	0	0	0	23.3	0
JQ065047.1	0	0	6	27.6	53.9	29	0	61.1	42.5	89.2	0	95.1	89	87.3	70.2	93	32.5	0	0	35	0	0	0	0	20.2	0
JQ065049.1	0	0	8.2	40.8	61.4	26.9	0	61.1	46	85.6	0	86.6	89	85.1	59.2	87.6	36.1	0	0	36.3	0	0	0	0	19.8	0
JQ065044.1	0	0	9.3	39.2	61.1	27.6	0	60.6	45.1	87.1	0	89.7	87.9	85.8	57.8	87.6	35.2	0	0	39.9	0	0	0	0	19.8	0
FJ376621.1	0	0	9.6	33	60.8	27.6	0	61.1	45.1	69.1	0	86.1	89.7	85.6	59	87.6	35.9	0	0	39.9	0	0	0	0	19.8	0
NC_011547.1	0	0	13.1	38	62.1	26.9	0	61.1	48.7	87.1	0	86.3	89.7	87.9	59	87.6	38.5	0	0	39.9	0	0	0	0	17.9	0
FJ376622.1	0	0	11.3	39.6	61.1	36.2	0	61.1	46	85.6	0	88.4	89	88.2	54.6	87.6	36.9	0	0	39.9	0	0	0	0	17.9	0
JQ065046.1	0	0	9.3	41.2	61.1	36.2	0	61.1	46	85.6	0	83.1	90.3	77.8	57.2	87.6	36.3	0	0	35.9	0	0	0	0	17.9	0
JQ065045.1	0	0	14.6	22.8	61.1	27.6	0	61.1	46	87.1	0	83.4	87.2	88.4	64.5	87.6	47.4	0	0	37.7	0	0	0	0	17.9	0
JQ065042.2	0	0	14.6	22.6	61.1	27.6	0	25.3	46	87.8	0	81.9	87.2	88.4	64.5	87.6	37.2	0	0	36.8	0	0	0	0	17.9	0
NC_039208.1	0	0	14.6	22.6	61.1	27.6	0	25.3	46	87.8	0	81.9	87.2	88.4	64.5	87.6	37.2	0	0	36.8	0	0	0	0	17.9	0
KY967717.1	0	0	18.2	31.4	84.6	46.9	0	76.3	27.4	91.4	0	99.3	91	88	74.3	93.3	39.6	0	0	68.2	0	0	0	0	19.8	0
KX964649.1	0	0	18.1	22.6	75.2	27.9	67.5	86.9	43.4	95	0	98.1	98.5	88.8	83.5	98	35.8	0	0	61.4	0	0	0	0	23.1	0
KF294380.2	0	0	17.8	27	85.6	27.9	67.5	72.2	40.7	95	0	98.1	98.2	88.8	85.3	97.9	36.2	0	0	59.6	0	0	0	0	26.7	0
KM347965.1	0	0	19.9	36	88.6	41.4	68.7	86.4	43.4	92.1	0	98.9	97.7	87.1	85	99.3	32.8	0	0	61	0	0	0	0	23.1	0
HM245925.1	0	0	22.5	31.2	90.5	41.4	68.7	88.7	43.4	95	0	98.5	98.3	87.2	89	99.3	37.9	0	0	61	0	0	0	0	23.1	0
AY994055.1	0	0	13.1	29	84.6	32.1	68.7	72.2	40.7	95	0	98.5	98.3	89.2	87.3	97.7	33.3	0	0	80.7	0	0	0	0	27.6	0
GQ477367.1	0	0	19.1	29.2	88.6	29	68.7	72.6	40.7	95	0	98.5	98.3	89.2	87.3	97.7	34.8	0	0	80.7	0	0	0	0	23.1	0
KR061459.1	0	0	16.8	29.2	88.6	32.1	68.7	72.2	40.7	95	0	98.5	98.3	89.2	87.3	97.7	38.3	0	0	83	0	0	0	0	23.1	0
DQ811787.1	0	0	15.7	29.4	88.6	40.7	68.7	72.2	40.7	95	0	98.5	98.3	89.2	87.3	97.8	34.9	0	0	80.7	0	0	0	0	23.1	0
KX499468.1	0	0	16.8	29.2	88.6	29	68.7	72.2	40.7	95	0	98.5	98.3	89.2	87.3	97.7	36.9	0	0	80.7	0	0	0	0	23.1	0
NC_038861.1	0	0	16.8	29	88.6	29	68.7	72.2	40.7	95	0	98.5	98.3	89.2	87.3	97.7	36.7	0	0	80.7	0	0	0	0	23.1	0
DQ443743.1	0	0	15.7	29	87.6	29	68.7	72.2	40.7	95	0	98.5	98.3	89.2	87.3	97.7	36.7	0	0	80.7	0	0	0	0	23.1	0
KJ473808.1	0	0	16.7	29	86.9	45.9	66.3	87.7	77	92.1	0	98.2	97.7	88.2	87	97.3	32	0	0	68.6	0	0	0	0	28.3	0
MG557844.1	0	0	17	30.8	86.9	45.9	66.3	86.4	77	92.1	0	98.2	97.8	88.4	87	97.3	38	0	0	68.6	0	0	0	0	32.6	0
MF167434.1	0	0	17	30.8	86.9	45.9	66.3	86.4	77	92.1	0	98.2	97.8	88.4	87	97.3	38	0	0	67.7	0	0	0	0	32.6	0
MF370205.1	0	0	17	30.8	86.9	45.9	66.3	86.4	77	92.1	0	98.2	97.8	88.4	87	97.3	38	0	0	68.6	0	0	0	0	32.6	0
MG742313.1	0	0	17	27.4	86.9	45.9	66.3	86.4	77	92.1	0	98.2	97.8	88.4	87	97.3	38	0	0	70.4	0	0	0	0	32.6	0
EF203064.1	0	0	16.8	30.8	87	45.9	66.3	86.4	77	92.1	0	98.2	97.8	88.2	87	97.3	41.8	0	0	68.2	0	0	0	0	32.6	0
EF203065.1	0	0	16.8	30.8	87	45.9	66.3	86.4	77	92.1	0	98.2	97.8	88.2	87	97.3	37.8	0	0	67.3	0	0	0	0	32.6	0
EF203067.1	0	0	16.8	30.8	87	45.9	66.3	86.4	77	92.1	0	98.2	97.8	88.2	87	97.3	37.8	0	0	67.3	0	0	0	0	32.6	0
EF203066.1	0	0	16.8	30.8	87	45.9	66.3	86.4	77	92.1	0	98.2	97.8	88.2	87	97.3	37.8	0	0	67.3	0	0	0	0	32.6	0
AF304460.1	0	0	22.4	23.8	78.4	43.4	0	86.9	47.5	92.1	0	98.2	97.7	90.3	79.2	99.3	35.9	0	0	62.8	0	0	0	0	31.9	0
KT368907.1	0	0	22.6	23.8	82	43.8	0	86.9	74.3	92.1	0	98.2	97.7	90.3	79.2	97.7	38.3	0	0	68.6	0	0	0	0	32.6	0
KY073744.1	0	0	21.1	24	88.6	40.3	66.3	86.9	72.6	93.5	0	98.5	98.3	89.6	79.5	94	31	0	0	77.6	0	0	0	0	29.5	0
AY567487.2	0	0	16.8	30.2	88.8	40	0	86.9	74.3	93.5	0	98.5	98.3	89.8	79.2	97.7	38	0	0	68.6	0	0	0	0	26	0
KJ473806.1	0	0	22.3	28.2	84.3	51	0	86.9	75.2	91.4	0	98.1	98.5	91.1	78	98.7	39.6	0	0	66.8	0	0	0	0	17.6	0
KF430219.1	0	0	21	25.2	84.6	46.9	0	86.4	74.3	91.4	0	98.2	98.5	89.8	78.3	97.7	31.1	0	0	67.3	0	0	0	0	31.4	0
DQ648858.1	0	0	23.2	29.8	83	47.6	0	89.2	45.1	91.4	0	98.1	98.5	89.9	78.3	98	38.1	0	0	68.6	0	0	0	0	31.7	0
KU664503.1	0	0	23.7	27.2	81.4	51	0	70.2	40.7	91.4	0	98.2	98.5	89.6	78.3	96.6	40.5	0	0	61.9	0	0	0	0	32.6	0
AF353511.1	0	0	23.7	27.2	81.4	51	0	70.2	40.7	91.4	0	98.2	98.5	89.6	78.3	96.6	40.6	0	0	67.7	0	0	0	0	32.6	0
EU420139.1	0	0	20.1	29.2	81.4	29.3	0	65.7	72.6	91.4	0	98.2	98.5	89.6	78.9	94.6	37	0	0	65.9	0	0	0	0	25.2	0
EU420137.1	0	0	20.1	34.2	84.4	37.9	0	80.3	33.6	94.7	0	98.2	98.5	91.5	89	94.6	36.7	0	0	65.5	0	0	0	0	13.3	0
EU420138.1	0	0	19.9	35.2	72.5	41.7	0	80.3	33.6	93.5	0	98.2	98.5	91.7	89	97.7	34.6	0	0	65.5	0	0	0	0	13.3	0
KJ473809.1	0	0	21.1	31.6	86.6	47.2	68.7	72.2	74.3	95	0	98.4	98.5	89.1	78.6	94.6	36.2	0	0	69.1	0	0	0	0	23.8	0
KJ473807.1	0	0	26.3	21.4	81.4	47.9	0	86.9	74.3	92.1	0	98.2	98.5	89.3	87.3	97.7	40.5	0	0	67.3	0	0	0	0	30.7	0
JQ989269.1	0	0	22.9	32.8	98.4	52.4	0	87.2	45.1	95	0	97.8	99.7	91	80.1	97.7	28.7	0	0	62.8	0	0	0	0	19	0
JQ989270.1	0	0	22.9	32.8	98.4	52.4	0	87.2	45.1	95	0	98.2	99.7	90.3	80.1	97.7	35.8	0	0	62.3	0	0	0	0	19	0
KM349742.1	0	0	48.3	88.5	95.4	42.8	0	61.1	69.9	90.4	0	97.7	97.7	93.4	88.7	98.3	49.6	0	0	93.7	0	0	0	0	49.3	0
KY674921.1	0	0	46.6	82.8	92.2	29	0	59.3	73.5	90.4	0	98	98.7	90.7	89.3	99.6	49.7	0	0	89.7	0	0	0	0	54	0
AY597011.2	0	0	46.6	91.1	92.2	29	49.4	59.3	73.5	90.4	0	98	97.8	93.7	89.3	98.3	48.8	0	0	93.3	0	0	0	0	49.5	0
DQ415914.1	0	0	44.4	91.1	92.2	29	49.4	59.3	73.5	90.4	0	98	97.8	93.7	89.3	98.3	48.8	0	0	93.3	0	0	0	0	49.5	0
AF029248.1	0	0	48.9	80.4	92.2	41.7	49.4	57.6	70.8	89.9	0	97.7	98.8	94.5	89.9	98.3	50.7	0	0	94.2	0	0	0	0	51.2	0
FJ938068.1	0	0	45.9	80.4	92.2	41.7	49.4	57.1	70.8	89.9	0	97.7	98.8	94.5	89.9	98.3	48.4	0	0	94.2	0	0	0	0	44	0
FJ647223.1	0	0	45.8	81.2	92.2	41.7	31.3	57.6	71.7	89.9	0	97.7	98.8	94.5	89.9	98.3	50.2	0	0	94.2	0	0	0	0	51.2	0
JN874559.1	0	0	47.2	81.3	80.7	31.7	49.4	60.1	70.8	89.9	0	97.7	97.7	95.8	89.9	98.3	52.4	0	0	93.7	0	0	0	0	42.1	0
LC061274.1	0	0	47	87.5	92.2	38.3	49.4	56.6	73.5	89.9	0	97.7	97.7	94.5	89.9	98.3	50.8	0	0	94.6	0	0	0	0	49.3	0
EF446615.1	0	0	47.1	87.5	92.2	38.3	49.4	56.6	73.5	89.9	0	97.7	97.7	94.5	94.8	98.3	52.2	0	0	94.6	0	0	0	0	49.3	0
DQ011855.1	0	0	46.8	81.9	92.2	38.3	49.4	56.6	75.2	89.9	0	97.7	97.7	95.8	89.9	98.3	57.5	0	0	93.7	0	0	0	0	42.1	0
NC_006213.1	0	0	46.6	84.4	92.2	31.7	49.4	56.6	73.5	89.9	0	97.7	97.7	95.8	89.9	98.3	47.9	0	0	93.7	0	0	0	0	42.1	0
KU131570.1	0	0	46.6	86	92.2	31.7	49.4	56.6	73.5	93.8	0	97.7	97.7	95.8	89.9	98.3	51.8	0	0	93.7	0	0	0	0	42.1	0
JX860640.1	0	0	46.6	85.9	92.2	38.3	49.4	56.6	73.5	89.9	0	97.7	97.7	97.9	89.9	98.3	56.5	0	0	94.6	0	0	0	0	41.9	0
EF424622.1	0	0	46.6	87.5	92.2	38.3	49.4	56.6	73.5	89.9	0	97.7	97.7	95.8	89.9	98.3	56.7	0	0	94.6	0	0	0	0	42.1	0
EF424621.1	0	0	46.6	87.5	92.2	38.3	49.4	56.6	73.5	89.9	0	97.7	97.7	95.8	89.9	98.3	56.7	0	0	94.6	0	0	0	0	42.1	0
AF391542.1	0	0	46.6	87.5	92.2	38.3	49.4	56.6	73.5	89.9	0	97.7	97.7	95.8	89.9	98.3	57	0	0	94.6	0	0	0	0	42.1	0
AF391541.1	0	0	46.6	87.5	92.2	38.3	49.4	56.6	73.5	89.9	0	97.7	97.7	95.8	89.9	98.3	56.7	0	0	94.6	0	0	0	0	42.1	0
NC_039207.1	0	14.7	61.1	90	89	79	68.7	88.2	100	97.1	0	98.3	98.5	95.1	97.7	99.7	44.7	0	0	90.6	0	0	0	0	58.6	0
MH002338.1	0	12.1	53.2	81.8	87.9	65.5	68.7	85.4	77.9	93.3	0	98.3	98.5	91.7	99.1	98.3	46.2	0	0	91.9	0	0	0	0	58.1	0
EF065505.1	0	11.4	54.1	81.8	87.9	65.5	68.7	90.9	77.9	92.8	0	98.3	98.5	95.4	99.3	98.3	48.9	0	0	91.9	0	0	0	0	58.1	0
EF065509.1	0	0	56.9	85.2	88.7	77.2	68.7	88.9	76.1	92.8	0	98.3	98.5	97.1	82.7	98.3	51.8	0	0	91.9	0	0	0	0	54.8	0
MH002342.1	0	0	56.9	85.2	85.9	71	68.7	88.9	76.1	92.8	0	98.3	98.5	96.6	82.7	98.3	48.7	0	0	91.9	0	0	0	0	54.8	0
KJ473821.1	0	8.9	51.7	92.2	93.5	64.8	68.7	89.7	77	99.3	0	98.3	98.2	95.6	82.9	99.7	50.9	0	0	90.6	0	0	0	0	59.3	0
NC_034440.1	0	10.7	52.1	86.8	85	60	68.7	88.9	76.1	99.3	0	98.3	98.2	96	82.9	99.7	52.1	0	0	88.8	0	0	0	0	58.1	0
KC869678.4	0	0	53	88.1	86.4	64.5	68.7	79.8	76.1	99.3	0	98.3	98.2	97.2	83.1	99.7	53.2	0	0	88.8	0	0	0	0	56	0
JX869059.2	0	8.6	55.4	87.4	85.3	64.8	68.7	88.9	76.1	99.3	0	98.3	98.2	97.2	82.9	99.7	48.5	0	0	88.8	0	0	0	0	57.6	0
KJ713298.1	0	8.6	55.4	87.4	85.3	64.8	68.7	88.9	76.1	99.3	0	98.3	98.2	97.2	82.9	99.7	48.5	0	0	88.8	0	0	0	0	57.6	0
NC_038294.1	0	8.6	55.4	87.4	85.3	64.8	68.7	88.9	76.1	99.3	0	98.3	98.2	97.2	82.9	99.7	48.5	0	0	88.8	0	0	0	0	57.6	0
EF065513.1	0	6.1	54.3	82.1	100	78.3	68.7	85.9	99.1	100	0	98.3	98.5	96.8	78.9	93.6	54.9	0	0	89.7	0	0	0	0	61.5	0
KU762338.1	0	6.1	50.3	85	100	71.4	68.7	85.9	99.1	99.3	0	98.4	98.5	97.3	88.4	97.3	49.1	0	0	92.4	0	0	0	0	66.2	0
KF636752.1	27.8	33.5	71.4	98.5	100	85.9	79.5	92.3	92.9	99.8	0	99.5	100	100	98.3	99.7	66.4	0	93	99.1	0	0	0	0	65.6	0
GU190215.1	100	96.9	94.5	99.8	100	99	100	100	100	100	97.4	100	100	100	100	100	93.8	100	90.8	97.3	0	80.3	0	0	94.7	100
MG772934.1	100	100	97.4	100	100	99.9	100	100	100	100	100	100	100	100	100	100	93.8	100	100	100	100	99.7	98.5	100	100	100
MG772933.1	100	100	98.8	100	100	99.9	100	100	100	100	100	100	100	100	100	100	94.6	100	100	100	100	99.7	98.5	100	100	100
MT040334.1	100	100	96.5	100	100	100	100	100	100	100	100	100	100	100	100	100	98.1	100	100	100	100	99.7	97.7	100	100	100
MT084071.1	100	72.7	72.6	95.4	36.1	65.5	100	100	100	100	100	100	100	92.7	91.6	100	79.6	75.5	100	100	100	99.7	99.2	100	100	100
MN996532.1	100	100	99.6	100	100	99.9	100	100	100	100	100	100	100	100	100	100	98.7	100	100	98.2	100	99.7	99.2	100	100	100
NC_045512.2	100	100	99.7	100	100	99.9	100	100	100	100	100	100	100	100	100	100	98.7	100	100	100	100	99.7	99.2	100	100	100
DQ022305.2	100	99.8	94.8	100	100	99	100	100	100	100	100	100	100	100	100	100	94.4	100	89.5	98.2	98.4	99.7	72.7	100	99	100
DQ084200.1	100	99.8	94.8	100	100	99	100	100	100	100	100	100	100	100	100	100	94.4	100	89.5	98.2	98.4	99.7	72.7	100	99	100
DQ071615.1	100	97	94.6	100	100	93.1	100	100	100	100	100	100	100	100	100	100	93.4	100	89.5	98.2	98.4	99.7	75	100	99	100
KY417143.1	100	100	95	100	100	93.1	100	100	100	100	100	100	100	100	100	100	93	100	89.5	98.2	98.4	99.7	75	100	97.5	100
KY417145.1	100	99.5	94.6	100	100	93.1	100	100	100	100	100	100	100	100	100	100	90.1	100	89.5	98.2	98.4	99.7	72.7	42.6	99	100
KY417151.1	100	100	94.6	100	100	93.1	100	100	100	100	100	100	100	100	100	100	94.2	100	89.5	98.2	98.4	99.7	75	100	97.5	100
KF367457.1	100	100	95	100	100	93.1	100	100	100	100	100	100	100	100	100	100	94.2	100	89.5	98.2	98.4	99.7	75	100	99	100
KC881005.1	100	99.4	95	100	100	93.1	100	100	100	100	100	100	100	100	100	99.7	94.5	100	90.8	98.2	98.4	99.7	75	100	97.5	100
KY417144.1	100	100	95	100	100	93.1	100	100	100	100	100	100	100	100	100	99.7	94.5	100	90.8	98.2	98.4	99.7	75	31.1	99	100
AY390556.1	100	100	95.2	100	100	93.1	100	100	100	100	100	100	100	100	100	100	92.3	100	89.5	98.2	98.4	99.7	70.5	42.6	99	100
AY274119.3	100	100	95.2	100	100	93.1	100	100	100	100	100	100	100	100	100	100	92.3	100	89.5	98.2	98.4	99.7	70.5	0	99	100
AY545919.1	100	100	95.2	100	100	93.1	100	100	100	100	100	100	100	100	100	100	92.3	100	89.5	98.2	98.4	99.7	70.5	35.2	99	100
AY304488.1	100	100	95.2	100	100	93.1	100	100	100	100	100	100	100	100	100	100	92.3	100	89.5	98.2	98.4	99.7	70.5	42.6	99	100
AY304486.1	100	100	95.2	100	100	93.1	100	100	100	100	100	100	100	100	100	100	92.3	100	89.5	98.2	98.4	99.7	70.5	42.6	99	100
