## Supplementary material for "Conserved Genomic Terminals of SARS-CoV-2 as Co-evolving Functional Elements and Potential Therapeutic Targets": Table S5

### Sheet: (A) human miRNA hits
A list of human miRNAs sharing sequence identities with the UTRs of SARS-CoV and SARS-CoV-2.
query acc.ver	subject acc.ver	% identity	alignment length	mismatches	gap opens	q. start	q. end	s. start	s. end	evalue	bit score	raw score	orientation
AY274119.3-5UTR	hsa-miR-5004-3p	93.333	15	1	0	19	33	16	2	5.7	20.7	66	antisense
AY274119.3-5UTR	hsa-miR-212-5p	76.19	21	5	0	176	196	2	22	18	19.1	60	sense
NC_045512.2-5UTR	hsa-miR-6837-3p	87.5	16	2	0	92	107	7	22	12	19.6	62	sense
NC_045512.2-5UTR	hsa-miR-668-3p	100	12	0	0	93	104	1	12	18	19.1	60	sense
NC_045512.2-5UTR	hsa-miR-4798-3p	92.857	14	1	0	118	131	2	15	15	19.4	61	sense
NC_045512.2-5UTR	hsa-miR-187-3p	100	12	0	0	208	219	10	21	18	19.1	60	sense
NC_045512.2-5UTR	hsa-miR-15b-5p	83.333	18	3	0	223	240	2	19	10	19.9	63	sense
AY274119.3-3UTR	hsa-miR-1197	83.333	18	3	0	33	50	1	18	13	19.9	63	sense
AY274119.3-3UTR	hsa-miR-379-5p	88.235	17	2	0	33	49	19	3	6.1	21	67	antisense
AY274119.3-3UTR	hsa-miR-1307-3p	83.333	18	3	0	174	191	18	1	13	19.9	63	antisense
AY274119.3-3UTR	hsa-miR-1304-3p	88.235	17	2	0	194	210	19	3	6.1	21	67	antisense
AY274119.3-3UTR	hsa-miR-1270	83.333	18	3	0	227	244	1	18	13	19.9	63	sense
AY274119.3-3UTR	hsa-miR-6769a-5p	92.857	14	1	0	234	247	8	21	19	19.4	61	sense
NC_045512.2-3UTR	hsa-miR-411-5p	83.333	18	3	0	33	50	19	2	14	19.9	63	antisense
NC_045512.2-3UTR	hsa-miR-3682-5p	84.211	19	3	0	79	97	19	1	5.2	21.3	68	antisense
NC_045512.2-3UTR	hsa-miR-1307-3p	88.889	18	2	0	174	191	18	1	2.4	22.4	72	antisense
NC_045512.2-3UTR	hsa-miR-1270	83.333	18	3	0	227	244	1	18	14	19.9	63	sense
query	sequence
NC_045512.2-3UTR	ATGGGCTATATAAACGTTTTCGCTTTTCCGTTTACGATATATAGTCTACTCTTGTGCAGAATGAATTCTCGTAACTACATAGCACAAGTAGATGTAGTTAACTTTAATCTCACATAGCAATCTTTAATCAGTGTGTAACATTAGGGAGGACTTGAAAGAGCCACCACATTTTCACCGAGGCCACGCGGAGTACGATCGAGTGTACAGTGAACAATGCTAGGGAGAGCTGCCTATATGGAAGAGCCCTAATGTGTAAAATTAATTTTAGTAGTGCTATCCCCATGTGATTTTAATAGCTTCTTAGGAGAATGACAAAAAAAAAAAAAAAAAAAAAAAAAAAAAAAAA
AY274119.3-3UTR	ATGGGCTATGTAAACGTTTTCGCAATTCCGTTTACGATACATAGTCTACTCTTGTGCAGAATGAATTCTCGTAACTAAACAGCACAAGTAGGTTTAGTTAACTTTAATCTCACATAGCAATCTTTAATCAATGTGTAACATTAGGGAGGACTTGAAAGAGCCACCACATTTTCATCGAGGCCACGCGGAGTACGATCGAGGGTACAGTGAATAATGCTAGGGAGAGCTGCCTATATGGAAGAGCCCTAATGTGTAAAATTAATTTTAGTAGTGCTATCCCCATGTGATTTTAATAGCTTCTTAGGAGAATGACAAAAAAAAAAAAAAAAAAAAAAAA
NC_045512.2-5UTR	ATTAAAGGTTTATACCTTCCCAGGTAACAAACCAACCAACTTTCGATCTCTTGTAGATCTGTTCTCTAAACGAACTTTAAAATCTGTGTGGCTGTCACTCGGCTGCATGCTTAGTGCACTCACGCAGTATAATTAATAACTAATTACTGTCGTTGACAGGACACGAGTAACTCGTCTATCTTCTGCAGGCTGCTTACGGTTTCGTCCGTGTTGCAGCCGATCATCAGCACATCTAGGTTTCGTCCGGGTGTGACCGAAAGGTAAG
AY274119.3-5UTR	ATATTAGGTTTTTACCTACCCAGGAAAAGCCAACCAACCTCGATCTCTTGTAGATCTGTTCTCTAAACGAACTTTAAAATCTGTGTAGCTGTCGCTCGGCTGCATGCCTAGTGCACCTACGCAGTATAAACAATAATAAATTTTACTGTCGTTGACAAGAAACGAGTAACTCGTCCCTCTTCTGCAGACTGCTTACGGTTTCGTCCGTGTTGCAGTCGATCATCAGCATACCTAGGTTTCGTCCGGGTGTGACCGAAAGGTAAG

### Sheet: (B) human miRNA expression
Human miRNA expression levels collected from the IMOTA database.
Region	3UTR	3UTR	3UTR	3UTR	3UTR	3UTR	5UTR	3UTR	3UTR	5UTR	5UTR	5UTR	5UTR	5UTR	5UTR
Tissue	hsa-miR-1270	hsa-miR-1304-3p	hsa-miR-1307-3p	hsa-miR-3682-5p	hsa-miR-379-5p	hsa-miR-411-5p	hsa-miR-15b-5p	hsa-miR-1197	hsa-miR-6769a-5p	hsa-miR-212-5p	hsa-miR-187-3p	hsa-miR-668-3p	hsa-miR-6837-3p	hsa-miR-5004-3p	hsa-miR-4798-3p
Adipocyte	Not expressed	Medium	Medium	Not expressed	Not expressed	Not expressed	Medium	NA	NA	Not expressed	NA	NA	NA	NA	NA
Adrenal gland	Not expressed	Medium	Medium	Not expressed	Not expressed	Not expressed	Medium	NA	NA	Not expressed	NA	NA	NA	NA	NA
Bladder	Not expressed	Low	Low	Not expressed	Not expressed	Not expressed	Medium	NA	NA	Not expressed	NA	NA	NA	NA	NA
Bone marrow	Not expressed	Medium	Medium	Not expressed	Not expressed	Not expressed	Medium	NA	NA	Not expressed	NA	NA	NA	NA	NA
Cerebral cortex	Low	Medium	Medium	Not expressed	Medium	Medium	Medium	NA	NA	Low	NA	NA	NA	NA	NA
Colon	Not expressed	Medium	Medium	Not expressed	Low	Not expressed	High	NA	NA	Not expressed	NA	NA	NA	NA	NA
Duodenum	Not expressed	Medium	Medium	Not expressed	Not expressed	Not expressed	Medium	NA	NA	Not expressed	NA	NA	NA	NA	NA
Esophagus	Not expressed	Medium	Medium	Not expressed	Low	Not expressed	Medium	NA	NA	Not expressed	NA	NA	NA	NA	NA
Gallbladder	Not expressed	Medium	Medium	Not expressed	Not expressed	Not expressed	Low	NA	NA	Not expressed	NA	NA	NA	NA	NA
Heart	Not expressed	Medium	Medium	Not expressed	Not expressed	Not expressed	Medium	NA	NA	Not expressed	NA	NA	NA	NA	NA
Kidney	Low	Medium	Medium	Not expressed	Not expressed	Not expressed	Medium	NA	NA	Not expressed	NA	NA	NA	NA	NA
Liver	Not expressed	Medium	Low	Medium	Not expressed	Not expressed	Medium	NA	NA	Low	NA	NA	NA	NA	NA
Lung	Low	Medium	Medium	Not expressed	Low	Not expressed	Medium	NA	NA	Not expressed	NA	NA	NA	NA	NA
Lymphnode	Not expressed	Medium	Low	Not expressed	Not expressed	Not expressed	Medium	NA	NA	Not expressed	NA	NA	NA	NA	NA
Pancreas	Not expressed	Medium	Medium	Not expressed	Not expressed	Not expressed	Medium	NA	NA	Not expressed	NA	NA	NA	NA	NA
Prostate	Low	Medium	Medium	Not expressed	Not expressed	Not expressed	Medium	NA	NA	Not expressed	NA	NA	NA	NA	NA
Skeletal muscle	Not expressed	Low	Medium	Not expressed	Low	Low	Medium	NA	NA	Not expressed	NA	NA	NA	NA	NA
Skin	Not expressed	Medium	Medium	Not expressed	Low	Not expressed	Medium	NA	NA	Not expressed	NA	NA	NA	NA	NA
Small intestine	Low	Medium	Medium	Not expressed	Low	Not expressed	Medium	NA	NA	Not expressed	NA	NA	NA	NA	NA
Spleen	Not expressed	Medium	Medium	Medium	Not expressed	Not expressed	Medium	NA	NA	Medium	NA	NA	NA	NA	NA
Stomach	Not expressed	Medium	Medium	Not expressed	Not expressed	Not expressed	Medium	NA	NA	Not expressed	NA	NA	NA	NA	NA
Testis	Not expressed	Medium	Medium	Not expressed	Medium	Low	Medium	NA	NA	Not expressed	NA	NA	NA	NA	NA
Thyroid	Not expressed	Medium	Medium	Not expressed	Not expressed	Not expressed	Medium	NA	NA	Not expressed	NA	NA	NA	NA	NA

### Sheet: (C) cross-species
Number of miRNAs detected in other organisms in miRBase database grouped by taxonomic class.
Region	human miRNA	Actinopteri	Amphibia	Aves	Mammalia	No class name in Chordata	Grand Total
5UTR	hsa-miR-15b-5p	18	7	9	57	12	103
5UTR	hsa-miR-187-3p	12	1	3	22	3	41
5UTR	hsa-miR-212-5p	11	1	2	14	5	33
5UTR	hsa-miR-668-3p				7		7
5UTR	hsa-miR-4798-3p				3		3
5UTR	hsa-miR-6837-3p				1		1
5UTR	hsa-miR-5004-3p				1		1
3UTR	hsa-miR-411-5p				22		22
3UTR	hsa-miR-379-5p				20		20
3UTR	hsa-miR-1307-3p				13		13
3UTR	hsa-miR-1197				12		12
3UTR	hsa-miR-1304-3p				4		4
3UTR	hsa-miR-1270				2		2
3UTR	hsa-miR-6769a-5p				1		1
3UTR	hsa-miR-3682-5p				1		1
Note: Search conditions required 18 or more matching nucleotides and allowing gaps, and the number includes the human miRNA itself.
